# RAI1 Regulates Activity-Dependent Nascent Transcription and Synaptic Scaling

**DOI:** 10.1101/523456

**Authors:** Patricia M. Garay, Alex Chen, Takao Tsukahara, Rafi Kohen, J. Christian Althaus, Margarete A. Wallner, Roman J. Giger, Michael A. Sutton, Shigeki Iwase

**Affiliations:** Neuroscience Graduate Program, The University of Michigan Medical School, Ann Arbor, MI 48109, USA; Department of Molecular & Integrative Physiology, University of Michigan, Ann Arbor, Michigan 48109, USA; Molecular and Behavioral Neuroscience Institute, University of Michigan, Ann Arbor, Michigan 48109, USA; Department of Human Genetics, University of Michigan, Ann Arbor, Michigan 48109, USA; College of Literature, Science, & the Arts, University of Michigan, Ann Arbor, MI 48109, USA; Department of Cell and Developmental Biology, University of Michigan School of Medicine, Ann Arbor, MI, United States; Cellular and Molecular Biology Graduate Program, University of Michigan Medical School, Ann Arbor, MI, United States; Department of Neurology, University of Michigan Medical School, Ann Arbor, MI, United States

## Abstract

Long-lasting forms of synaptic plasticity such as synaptic scaling are critically dependent on transcription. Activity-dependent transcriptional dynamics in neurons, however, have not been fully characterized, because most previous efforts relied on measurement of steady-state mRNAs. Here, we profiled transcriptional dynamics of primary neuronal cultures undergoing network activity shifts using nascent RNA sequencing. We found pervasive transcriptional changes, in which ~45% of expressed genes respond to network activity shifts. Notably, the majority of these genes respond to increases or decreases of network activity uniquely, rather than reciprocally. We further linked the chromatin regulator Retinoic acid induced 1 (RAI1), the Smith-Magenis Syndrome gene, to the specific transcriptional program driven by reduced network activity. Finally, we show that RAI1 is essential for homeostatic synaptic upscaling but not downscaling. These results demonstrate the utility of *bona fide* transcription profiling to discover mechanisms of activity-dependent chromatin remodeling that underlie normal and pathological synaptic plasticity.
