## Supplemental File 1_TTX for "RAI1 Regulates Activity-Dependent Nascent Transcription and Synaptic Scaling"

Gene	baseMean	log2FoldChange	lfcSE	stat	pvalue	padj
Fam150b	428.6037192	-5.379936149	0.259908881	-20.69931632	3.51319E-95	7.76113E-92
Ptgs2	609.7870656	-3.95333989	0.211238788	-18.71502826	3.73423E-78	3.39683E-75
Npas4	10540.87319	-3.91874177	0.236615821	-16.56162192	1.31988E-61	6.58405E-59
Pthlh	190.3470638	-3.547917743	0.240583735	-14.74712222	3.21066E-49	1.10333E-46
Nr4a1	9710.420701	-3.079715012	0.249904115	-12.32358663	6.76186E-35	1.24483E-32
Nts	154.9216726	-3.075729369	0.378527358	-8.125514069	4.4547E-16	1.91354E-14
Adamts8	406.8216394	-2.999943896	0.15832959	-18.9474621	4.634E-80	4.47876E-77
Rgs2	1733.311626	-2.968525377	0.107168621	-27.69957613	7.0647E-169	1.0925E-164
Penk	861.0318713	-2.811414712	0.13686285	-20.54183961	9.10479E-94	1.75996E-90
Rnd3	2204.220571	-2.801986996	0.133185347	-21.03825271	2.92976E-98	7.55097E-95
Fosb	5484.336979	-2.721398065	0.290084141	-9.381409338	6.50967E-21	4.7936E-19
Atp12a	103.0825138	-2.708802464	0.286150094	-9.466369286	2.8974E-21	2.18563E-19
Egr4	1164.488166	-2.678211128	0.238076984	-11.24934917	2.33307E-29	3.08364E-27
Fos	3820.23018	-2.677439155	0.23535038	-11.37639614	5.48185E-30	7.56887E-28
Adamts15	1026.629685	-2.597169163	0.12649266	-20.53217281	1.11094E-93	1.90885E-90
Gch1	218.6923905	-2.588928735	0.178099166	-14.53644505	7.11951E-48	2.24686E-45
C030013G03Rik	9.167183828	-2.572710885	0.41635766	-6.17908863	6.44727E-10	1.33468E-08
Atf3	1054.997311	-2.537866119	0.26382994	-9.619325694	6.62641E-22	5.25491E-20
Arc	3767.338949	-2.530400464	0.230183448	-10.99297318	4.1309E-28	5.06986E-26
Dlx1as	1770.683517	-2.494208025	0.200080113	-12.46604665	1.1436E-35	2.21059E-33
Tac1	49.95656801	-2.483655602	0.346955023	-7.158436799	8.16022E-13	2.50874E-11
Adcyap1	166.4329162	-2.468821401	0.25934064	-9.519608646	1.73832E-21	1.32421E-19
Fosl2	6663.11143	-2.46389775	0.098896576	-24.91388325	5.2622E-137	2.7125E-133
Egr2	449.1582655	-2.440858926	0.171628388	-14.22176692	6.71362E-46	1.92258E-43
Nptx2	1710.448248	-2.42803433	0.127303184	-19.07284845	4.24538E-81	4.3767E-78
Egr1	5707.435921	-2.348540855	0.131805028	-17.81829486	5.09665E-71	3.58248E-68
Dusp4	1741.18593	-2.341596041	0.128741691	-18.18832748	6.38593E-74	5.19747E-71
Cyr61	1183.381413	-2.328247295	0.232986215	-9.993068874	1.63442E-23	1.40415E-21
Shisa2	270.3370664	-2.270837001	0.185877569	-12.21684255	2.5271E-34	4.49185E-32
Nr4a3	3757.031875	-2.269904202	0.096107414	-23.61840892	2.4936E-123	9.6404E-120
Gm5820	177.1482486	-2.259680012	0.178710342	-12.64437182	1.20181E-36	2.47798E-34
Htr5b	71.21770992	-2.248250393	0.250743939	-8.966319977	3.06586E-19	1.90404E-17
Gpr3	453.1110059	-2.226489585	0.142185936	-15.65900006	2.88396E-55	1.35144E-52
Arl4d	753.9346194	-2.214513449	0.212821634	-10.40549029	2.34048E-25	2.29071E-23
Dusp14	2850.128691	-2.203935459	0.203387386	-10.83614622	2.32041E-27	2.65799E-25
Rgs16	202.3574117	-2.146406884	0.187611313	-11.44071139	2.61731E-30	3.67946E-28
Bdnf	2274.251643	-2.124641802	0.138745696	-15.31320869	6.24076E-53	2.68076E-50
Hsd17b12	4045.747377	-2.10780883	0.100118457	-21.05314942	2.13978E-98	6.61792E-95
Egr3	1458.426457	-2.107522395	0.196071965	-10.7487187	6.00905E-27	6.49818E-25
Cav1	98.99324442	-2.105095648	0.229343972	-9.178770351	4.36042E-20	2.98505E-18
Wif1	55.52699504	-2.100625071	0.331598637	-6.334842296	2.37584E-10	5.24109E-09
Pcsk1	1128.94083	-2.09151755	0.140528771	-14.8831982	4.23749E-50	1.5602E-47
Gadd45g	1336.978568	-2.088049495	0.138288548	-15.09922206	1.63855E-51	6.66804E-49
Maff	333.3187329	-2.082075036	0.193015755	-10.78707301	3.96208E-27	4.37597E-25
Slc34a1	18.59005305	-2.077709487	0.371793148	-5.588347974	2.2924E-08	3.7198E-07
Scg2	708.6970112	-2.06426665	0.150615064	-13.70557894	9.40144E-43	2.38334E-40
Dusp10	1724.447129	-2.057833194	0.103607168	-19.86188051	8.69916E-88	9.60885E-85
Neb	65.47125629	-2.03523524	0.251208183	-8.101787203	5.41576E-16	2.30081E-14
Kcnj2	322.7272948	-2.022962776	0.154881802	-13.06133287	5.47605E-39	1.28306E-36
Ctgf	608.1160349	-2.013050608	0.121511127	-16.56680054	1.211E-61	6.24231E-59
Ramp3	245.9954348	-2.006333039	0.155643458	-12.89057094	5.08658E-38	1.13998E-35
Kcnv1	89.09354695	-2.000902128	0.218253818	-9.167776053	4.82878E-20	3.2751E-18
Tnn	99.20104316	-1.957311337	0.389864284	-5.020494094	5.15387E-07	6.60858E-06
Acan	1959.88655	-1.943096762	0.150586708	-12.90350777	4.30066E-38	9.92618E-36
Rem2	156.3243477	-1.936876183	0.190148936	-10.18610055	2.28757E-24	2.11826E-22
Nppc	104.6892603	-1.934911488	0.233148289	-8.299059343	1.04939E-16	4.8732E-15
Pnoc	2821.163278	-1.925029953	0.10325793	-18.64292609	1.44137E-77	1.23829E-74
Hcrtr2	398.2303802	-1.921910856	0.16581778	-11.59049924	4.60441E-31	6.7812E-29
Rasl11a	155.291908	-1.887966869	0.198854585	-9.49420839	2.21891E-21	1.68202E-19
Dusp6	1661.73113	-1.88545161	0.129603193	-14.54787935	6.02418E-48	1.94079E-45
Dlx6os1	6620.963409	-1.883954478	0.092923634	-20.27422297	2.17195E-91	2.79892E-88
Arid5a	999.4636346	-1.875927348	0.132728421	-14.13357691	2.35854E-45	6.63135E-43
Errfi1	1387.379554	-1.872709876	0.110532027	-16.9426901	2.17927E-64	1.20358E-61
Vgf	1339.066089	-1.859821868	0.106031467	-17.5402824	7.05758E-69	4.54743E-66
Has3	102.5487143	-1.839214895	0.248834745	-7.391310621	1.45389E-13	4.80403E-12
Peg10	459.4439675	-1.829923285	0.154455977	-11.84753952	2.21602E-32	3.53284E-30
Dusp5	1588.673184	-1.821912305	0.127713214	-14.26565231	3.58227E-46	1.04521E-43
Pacsin3	112.3188521	-1.819714975	0.22021285	-8.263436847	1.41537E-16	6.39979E-15
Serpine1	20.60062471	-1.817280443	0.36496648	-4.979307807	6.38121E-07	8.00316E-06
Hapln1	705.5552492	-1.808247183	0.233255364	-7.752221224	9.02989E-15	3.35669E-13
Trib1	1198.456161	-1.805341262	0.128944469	-14.0009205	1.53865E-44	4.24887E-42
Homer1	9814.688021	-1.803895192	0.07152058	-25.22204352	2.2958E-140	1.7751E-136
Itprip	318.9223142	-1.798009803	0.166099238	-10.82491301	2.62328E-27	2.98283E-25
Lamp5	144.7312281	-1.792736742	0.18798993	-9.536344543	1.47956E-21	1.14399E-19
Ptges3l	46.44576979	-1.789580266	0.262531421	-6.816632694	9.31991E-12	2.47634E-10
Rgs4	2030.798992	-1.787825129	0.122133323	-14.63830746	1.60002E-48	5.2644E-46
Rnft1	832.1113743	-1.778673286	0.103442805	-17.19475115	2.90703E-66	1.66498E-63
Nfil3	2098.822749	-1.76335918	0.118543046	-14.87526463	4.77095E-50	1.71577E-47
Btg2	1588.792936	-1.756315287	0.204335108	-8.595269321	8.30697E-18	4.4144E-16
Lgi2	602.4599042	-1.755606819	0.138387011	-12.68621094	7.05155E-37	1.49377E-34
Junb	1423.63913	-1.743914453	0.248172104	-7.027036572	2.10966E-12	6.16707E-11
Gfral	60.79395341	-1.743773145	0.273123454	-6.384560242	1.71891E-10	3.87481E-09
Rheb	4936.037981	-1.698706175	0.083591312	-20.32156368	8.28936E-92	1.16533E-88
Hmgcr	5900.503544	-1.698088585	0.085265685	-19.91526342	3.0007E-88	3.56945E-85
Htr1b	23.38392318	-1.693969151	0.360269313	-4.701952375	2.57686E-06	2.87507E-05
Atp6ap1l	39.40925702	-1.690348197	0.300641041	-5.622479861	1.88236E-08	3.10328E-07
Cckbr	220.6341436	-1.682972699	0.155914696	-10.79418903	3.66685E-27	4.07944E-25
Opn3	188.142186	-1.676424333	0.189749905	-8.834915264	1.00174E-18	5.82366E-17
Zfp804b	3173.220594	-1.652568831	0.105862767	-15.6104821	6.17685E-55	2.80938E-52
Edn1	12.23290055	-1.642720245	0.392773335	-4.182361939	2.88496E-05	0.000258927
Hs3st1	3825.051413	-1.63956865	0.080309436	-20.41564141	1.21427E-92	1.87775E-89
Coq10b	1194.747576	-1.621755884	0.108080606	-15.00505915	6.80303E-51	2.5659E-48
Ism1	1727.645322	-1.615919173	0.23450779	-6.890684407	5.55246E-12	1.53054E-10
Pdlim3	26.80705058	-1.614280986	0.375409622	-4.300052233	1.70758E-05	0.000160328
Arl5b	1323.656862	-1.609729781	0.125879237	-12.78788952	1.91607E-37	4.17325E-35
Gpr101	22.24242916	-1.60632323	0.354043924	-4.537073288	5.70403E-06	5.90014E-05
Cort	44.95555133	-1.601955893	0.336155825	-4.765515798	1.88371E-06	2.16443E-05
Kcns2	159.273406	-1.592362928	0.174018811	-9.150521851	5.66592E-20	3.8261E-18
Dock5	243.9137817	-1.58428123	0.148360071	-10.67862279	1.28159E-26	1.33909E-24
Pcp4l1	477.8291699	-1.5822105	0.148381865	-10.66309887	1.51465E-26	1.57198E-24
Uox	15.85187002	-1.58163477	0.382211261	-4.138116616	3.50168E-05	0.000308547
Baiap2l2	47.39146245	-1.572827505	0.280015012	-5.616939936	1.94369E-08	3.1874E-07
Dio2	291.6612838	-1.564021198	0.195012709	-8.020098806	1.0566E-15	4.34555E-14
Ifrd1	5765.95081	-1.554649973	0.085557166	-18.17089146	8.77608E-74	6.78567E-71
Fam46a	85.67513891	-1.554120092	0.294723396	-5.273148022	1.34103E-07	1.9273E-06
Syt9	1012.867707	-1.548586138	0.111336949	-13.90900457	5.58513E-44	1.51524E-41
Ndnf	242.6400263	-1.541536261	0.178107924	-8.655068379	4.92616E-18	2.69181E-16
Lbh	1871.684253	-1.537745586	0.088929927	-17.29165458	5.4369E-67	3.36305E-64
Ranbp2	3698.104582	-1.536524659	0.104136917	-14.75485073	2.86324E-49	1.0063E-46
Ovol2	44.94658997	-1.52057458	0.263957999	-5.760668698	8.37813E-09	1.46893E-07
Dusp1	2005.796576	-1.516054764	0.223724982	-6.776421424	1.23189E-11	3.20972E-10
Barx2	40.21909912	-1.503514672	0.301904827	-4.980094844	6.35531E-07	7.97715E-06
Scube1	1383.200015	-1.500804011	0.119959582	-12.51091394	6.50712E-36	1.29008E-33
Ccdc184	123.1840156	-1.496279574	0.197534169	-7.574788605	3.59713E-14	1.24443E-12
Prkab2	891.6503507	-1.495914542	0.134997861	-11.08102403	1.55089E-28	1.96581E-26
Kcnh8	131.9336269	-1.4958185	0.203783176	-7.340245293	2.13203E-13	6.89742E-12
Hmgcs1	3770.28508	-1.494424275	0.095375666	-15.66882138	2.47119E-55	1.1942E-52
Cenpa	220.3176891	-1.493922105	0.183287646	-8.150697229	3.61832E-16	1.57616E-14
Ltbp2	45.95977882	-1.489964276	0.272816033	-5.461424905	4.72328E-08	7.32606E-07
Nr4a2	836.3080422	-1.487005652	0.244981915	-6.069858887	1.28023E-09	2.54466E-08
Zdbf2	1110.210983	-1.483045675	0.097857219	-15.15519946	7.00026E-52	2.92573E-49
Fbxo33	1889.274312	-1.476087121	0.103369644	-14.27969633	2.92875E-46	8.70965E-44
Slc27a2	146.9533585	-1.471431838	0.176037148	-8.358643936	6.34433E-17	2.9742E-15
Idi1	546.6830412	-1.469360999	0.135111894	-10.87514173	1.5142E-27	1.78745E-25
Vcan	958.3781799	-1.467589701	0.214259133	-6.849601607	7.40559E-12	2.01016E-10
Rgs8	1745.200425	-1.46535796	0.097631488	-15.00907128	6.40381E-51	2.47571E-48
Asb11	61.38019326	-1.464549729	0.253626619	-5.774432264	7.7213E-09	1.36017E-07
Lsmem1	747.860578	-1.451183319	0.13364386	-10.8585858	1.81539E-27	2.09501E-25
Klhl14	228.7679087	-1.45081956	0.191424136	-7.579083766	3.48004E-14	1.20662E-12
Mlip	2031.650556	-1.441797191	0.125631059	-11.47643907	1.73271E-30	2.48098E-28
Bmp3	111.2031882	-1.441381342	0.198223288	-7.271503554	3.55508E-13	1.12655E-11
Lipg	262.5183781	-1.43889634	0.143030066	-10.06009704	8.29166E-24	7.28535E-22
Igf1	2769.486894	-1.437873686	0.112432151	-12.78881236	1.89345E-37	4.17325E-35
Cyp51	2494.601024	-1.43199578	0.080108406	-17.87572426	1.82293E-71	1.34237E-68
Gfpt2	1339.960056	-1.431795037	0.103978442	-13.77011434	3.85602E-43	1.01067E-40
Sstr1	216.4539257	-1.427038834	0.190439972	-7.49337874	6.71228E-14	2.27131E-12
Per1	3611.855559	-1.419929128	0.119895581	-11.84304804	2.33799E-32	3.68925E-30
Dstn	1939.573267	-1.415311374	0.098249385	-14.40529505	4.79267E-47	1.45321E-44
Mrvi1	21.36489007	-1.414170899	0.360832242	-3.919192176	8.88463E-05	0.000703693
Car10	3199.976674	-1.4081226	0.239500614	-5.879411237	4.11728E-09	7.64342E-08
Hdac9	8848.83525	-1.404451762	0.202145903	-6.947713228	3.71255E-12	1.04194E-10
Sik1	1685.017452	-1.396643885	0.135802609	-10.28436712	8.28848E-25	7.86338E-23
Spred1	3959.780915	-1.394174359	0.100803958	-13.83055175	1.66737E-43	4.44554E-41
Ptchd4	3127.060617	-1.393735069	0.132268262	-10.53718443	5.82157E-26	5.92269E-24
Amigo3	121.526951	-1.383290612	0.202855082	-6.819107515	9.16078E-12	2.44245E-10
Cntnap5b	1649.913434	-1.380850271	0.208563937	-6.62075281	3.57374E-11	8.77212E-10
Cwh43	83.72720638	-1.375919142	0.284640528	-4.833883468	1.33895E-06	1.59029E-05
Tmem47	466.2158982	-1.373542275	0.121930108	-11.26499675	1.95359E-29	2.60434E-27
Adcy8	4297.307433	-1.373145315	0.122542138	-11.20549503	3.83205E-29	5.02194E-27
Spry2	1720.355355	-1.372448243	0.101210663	-13.56031275	6.88419E-42	1.6898E-39
Atp10a	324.1978154	-1.370644078	0.152356897	-8.996271941	2.33512E-19	1.4679E-17
Hunk	2839.424639	-1.367767798	0.088041636	-15.53546547	1.99618E-54	8.81967E-52
Epha2	217.7821989	-1.365881031	0.21818419	-6.260219991	3.84435E-10	8.33787E-09
Nhp2l1	717.2355914	-1.355760641	0.130185797	-10.4140442	2.13936E-25	2.1072E-23
Taf13	312.5847962	-1.351189528	0.145195959	-9.305971992	1.32772E-20	9.46171E-19
Slc2a1	1481.346794	-1.347635924	0.133628288	-10.08495992	6.43915E-24	5.75578E-22
Col26a1	885.2421967	-1.344492081	0.11279948	-11.91931096	9.38818E-33	1.5282E-30
Hs3st5	3238.647705	-1.342542969	0.105114302	-12.77221974	2.34374E-37	5.03383E-35
Hivep1	3517.651097	-1.341841171	0.080163698	-16.73876335	6.83944E-63	3.64707E-60
Nwd2	1261.990879	-1.340619413	0.128568972	-10.42723912	1.86221E-25	1.84597E-23
Rundc1	686.4284922	-1.337840192	0.111807305	-11.96558843	5.38147E-33	8.8531E-31
Bmp2	91.82473769	-1.333466377	0.286746014	-4.650339718	3.31389E-06	3.61651E-05
Gpr63	443.2007375	-1.324810588	0.141383107	-9.370359823	7.22857E-21	5.27276E-19
Htr7	145.6425206	-1.322434301	0.180105288	-7.342562304	2.09543E-13	6.79323E-12
Hdac5	4175.326408	-1.319140072	0.102317322	-12.89263678	4.95212E-38	1.12617E-35
Stc2	190.4664004	-1.306693732	0.176180874	-7.416774052	1.20007E-13	3.98239E-12
Rel	285.9015809	-1.306073898	0.163140607	-8.005817321	1.18676E-15	4.85503E-14
Dkk2	105.87043	-1.304242672	0.294283355	-4.431928105	9.33942E-06	9.21076E-05
Ier2	317.9363191	-1.296293239	0.24202435	-5.356044698	8.50635E-08	1.26361E-06
Mafk	262.8150315	-1.29577189	0.179755962	-7.208505793	5.65692E-13	1.7566E-11
Lancl3	539.9517232	-1.295430723	0.149190344	-8.683073485	3.85215E-18	2.15053E-16
Klhl4	121.1486037	-1.293094311	0.215687333	-5.995226024	2.03203E-09	3.93282E-08
Emd	503.3194152	-1.287465061	0.235823905	-5.45943406	4.77655E-08	7.38241E-07
Csrnp1	2003.723179	-1.280298229	0.129070187	-9.919395505	3.42826E-23	2.88123E-21
Atp1a1	4166.297511	-1.279714524	0.087222092	-14.67190819	9.75623E-49	3.27979E-46
Kit	3303.659156	-1.276477934	0.103947119	-12.28007038	1.15897E-34	2.10851E-32
Stx4a	215.5718691	-1.276181172	0.144851243	-8.810288018	1.24825E-18	7.20257E-17
Sik2	6055.372133	-1.276163449	0.112136542	-11.38044229	5.23336E-30	7.29088E-28
Bmf	47.99740469	-1.265169147	0.269159739	-4.700439784	2.59602E-06	2.88812E-05
Myo1e	2525.256018	-1.265047875	0.114771845	-11.02228409	2.9839E-28	3.75146E-26
Rab6a	4326.799297	-1.263859023	0.071942497	-17.56762786	4.36027E-69	2.93162E-66
Arf4	1855.747505	-1.260127477	0.105032588	-11.99749054	3.66233E-33	6.0897E-31
1190002N15Rik	831.1356003	-1.259504555	0.104009411	-12.10952489	9.40373E-34	1.61577E-31
Calb1	239.2841629	-1.255643073	0.167174043	-7.510993053	5.86805E-14	1.99876E-12
Tll1	1362.251397	-1.255050137	0.138158502	-9.084132502	1.04529E-19	6.8204E-18
Mlf1	29.51855382	-1.254427989	0.37216793	-3.370596679	0.000750056	0.004506163
Sat1	292.6271341	-1.253687443	0.161362709	-7.769375266	7.88742E-15	2.94616E-13
Spred3	336.3298237	-1.252191043	0.13468055	-9.297489826	1.438E-20	1.02006E-18
Inhba	1259.556631	-1.250227174	0.235161658	-5.316458402	1.05806E-07	1.54942E-06
Stard4	204.6759729	-1.247316536	0.158557673	-7.866642555	3.64286E-15	1.41897E-13
Slc25a25	3986.168986	-1.246650453	0.110069913	-11.32598742	9.75731E-30	1.32357E-27
Naf1	654.7218111	-1.24287947	0.111827969	-11.11420948	1.06994E-28	1.3788E-26
Pvrl2	356.645082	-1.241839286	0.136826762	-9.075997012	1.12641E-19	7.31885E-18
Ccdc134	342.250708	-1.241499095	0.155611953	-7.978173099	1.48515E-15	6.01214E-14
Pex5	1622.621461	-1.241255852	0.091982033	-13.49454686	1.68387E-41	4.06866E-39
Vcl	2936.393448	-1.23441194	0.113529172	-10.87308149	1.5488E-27	1.81444E-25
Macc1	16.22143025	-1.232519802	0.398411078	-3.093588186	0.001977518	0.010173098
Shc3	4164.268415	-1.232270593	0.090581669	-13.60397316	3.79258E-42	9.45942E-40
Nt5e	165.0330473	-1.226278533	0.182815809	-6.707726982	1.97679E-11	5.01133E-10
Abracl	112.5800956	-1.221260181	0.203433122	-6.003251426	1.93405E-09	3.7573E-08
Vstm2a	1052.696885	-1.220495281	0.117536984	-10.3839255	2.93455E-25	2.85408E-23
Tbc1d8b	418.6946388	-1.219818929	0.165025793	-7.391686534	1.44978E-13	4.80073E-12
Gla	482.9920242	-1.219681165	0.144748268	-8.42622284	3.57002E-17	1.75818E-15
Gcnt4	84.16141028	-1.21620034	0.212038531	-5.735751582	9.70809E-09	1.68681E-07
Srf	845.2946737	-1.214486532	0.111249511	-10.91678086	9.58324E-28	1.1488E-25
Gm16386	292.548835	-1.211999173	0.129880464	-9.331651092	1.04234E-20	7.56751E-19
Snx7	774.8285575	-1.197574552	0.147974947	-8.093089928	5.81699E-16	2.45106E-14
Gm20063	14.84083113	-1.197368557	0.390052363	-3.069763625	0.002142282	0.010882701
Apmap	983.1610794	-1.195382039	0.094798698	-12.60968843	1.8673E-36	3.79946E-34
Gpr133	74.22173242	-1.194872648	0.237152236	-5.038420331	4.6939E-07	6.10483E-06
B3gnt2	319.8858372	-1.19395379	0.137697228	-8.670862949	4.28858E-18	2.37701E-16
Crhbp	115.6162983	-1.193757978	0.190268493	-6.274070695	3.51729E-10	7.66075E-09
Zc3h12c	2318.79428	-1.190623757	0.107134174	-11.11338903	1.07982E-28	1.38003E-26
Ppapdc2	130.2532596	-1.190554524	0.17704508	-6.724584088	1.76095E-11	4.50849E-10
Rhobtb1	512.1290508	-1.187965635	0.119730792	-9.921972544	3.34087E-23	2.82313E-21
Irs2	2727.301484	-1.183516805	0.116420891	-10.16584561	2.81667E-24	2.57734E-22
Serpinb2	181.4272747	-1.18276713	0.405408231	-2.917471922	0.003528814	0.016586499
Postn	24.46130072	-1.181759971	0.336694226	-3.509890812	0.000448291	0.002887284
Cdhr3	64.99372242	-1.178728895	0.244235007	-4.826207792	1.39157E-06	1.64772E-05
Fgf13	7877.776975	-1.173212001	0.114149901	-10.27781887	8.87124E-25	8.36493E-23
Rgs13	11.95899499	-1.168243182	0.392671228	-2.975117854	0.00292876	0.014259653
Uap1	662.4855319	-1.164384708	0.098137441	-11.86483666	1.80254E-32	2.90359E-30
Otud1	202.691238	-1.164070553	0.207173307	-5.618824982	1.9226E-08	3.15617E-07
Man1a	1820.407334	-1.162928736	0.132461732	-8.779356288	1.64413E-18	9.4166E-17
Angpt1	510.6372534	-1.158590085	0.160025569	-7.240031007	4.48582E-13	1.40993E-11
Tiparp	1803.930665	-1.15855612	0.095510545	-12.13013826	7.31259E-34	1.27058E-31
Kcnf1	377.2975642	-1.158192181	0.140126004	-8.265362261	1.39271E-16	6.33438E-15
Met	602.1546061	-1.156423318	0.131376912	-8.802332915	1.34001E-18	7.70331E-17
Zfp36	68.46473139	-1.153406733	0.221522492	-5.206725175	1.92202E-07	2.68493E-06
Flna	1293.254635	-1.15331863	0.107440646	-10.73447226	7.01184E-27	7.47801E-25
Msmo1	1843.301519	-1.151587476	0.092392816	-12.46403695	1.1728E-35	2.23904E-33
Neat1	165.2797559	-1.151451433	0.197571795	-5.828015232	5.60905E-09	1.00858E-07
Syt10	313.5099257	-1.148771904	0.167421133	-6.861570458	6.81076E-12	1.8641E-10
Grasp	584.0702573	-1.147105686	0.119299358	-9.615355042	6.88713E-22	5.43381E-20
Midn	2091.901585	-1.143223837	0.101429925	-11.27107055	1.82339E-29	2.45191E-27
5930412G12Rik	8.788547067	-1.139964405	0.40626155	-2.805986448	0.00501628	0.022316386
C1ql3	317.9420428	-1.139066129	0.175803925	-6.479184864	9.22195E-11	2.1673E-09
Fgf9	2056.64258	-1.137035256	0.112285835	-10.12625729	4.22513E-24	3.8209E-22
Stil	96.59662205	-1.135355917	0.200259614	-5.669420286	1.43281E-08	2.4295E-07
Spty2d1	1331.040183	-1.129773144	0.107782762	-10.4819465	1.04569E-25	1.0569E-23
Adamts1	694.3807078	-1.124592912	0.126221481	-8.909679229	5.11804E-19	3.11596E-17
Myo3b	1103.181464	-1.118838223	0.118841428	-9.414547114	4.75126E-21	3.51548E-19
Cntn4	3037.215797	-1.118000876	0.188712228	-5.924369015	3.13499E-09	5.90493E-08
Far2	216.2358136	-1.117919018	0.181448403	-6.161084903	7.22482E-10	1.4857E-08
Cnn2	11.6504673	-1.11787132	0.397878705	-2.809578159	0.004960647	0.022100677
Tmco5	10.73920487	-1.115504054	0.39923212	-2.794124015	0.005204052	0.023045663
Enpp3	33.04966812	-1.113861972	0.341424715	-3.262394087	0.001104754	0.006271631
Htr2a	936.9531014	-1.1111617	0.124802044	-8.90339346	5.41648E-19	3.24653E-17
Hsd17b7	570.8341763	-1.110495688	0.124817482	-8.896956359	5.73991E-19	3.38786E-17
Mycn	408.8367615	-1.108814246	0.130795371	-8.477473153	2.30137E-17	1.17843E-15
Lsm11	342.8120331	-1.108814159	0.120601037	-9.194068188	3.78259E-20	2.62305E-18
Syt4	1227.912116	-1.107664031	0.103969097	-10.65378143	1.67423E-26	1.72602E-24
Rassf3	591.3465203	-1.106224273	0.135415782	-8.169094143	3.10714E-16	1.36502E-14
Arsj	31.59107944	-1.098818442	0.297884518	-3.688739681	0.000225368	0.001579105
Phlda1	170.3650425	-1.094518659	0.162946801	-6.717030676	1.85465E-11	4.73272E-10
Cemip	4182.243397	-1.094478539	0.102119665	-10.71760801	8.41515E-27	8.85251E-25
Slc43a3	10.90108625	-1.093798908	0.392045464	-2.789979752	0.005271134	0.023296031
Hectd2	2026.977436	-1.09337868	0.105855112	-10.32901159	5.20946E-25	5.00367E-23
Gjb4	20.53019081	-1.090954944	0.371402106	-2.937395684	0.003309815	0.015738924
1700086L19Rik	770.8006654	-1.088306187	0.114012574	-9.545492617	1.35462E-21	1.05797E-19
Hip1	2438.846482	-1.086930306	0.101327167	-10.72693869	7.60748E-27	8.05767E-25
Wdr1	4016.42583	-1.08606862	0.08708082	-12.47196138	1.0618E-35	2.07844E-33
Spry4	1229.052153	-1.080675919	0.111317237	-9.708073478	2.78552E-22	2.25525E-20
Gmppb	188.5721078	-1.07801228	0.176858383	-6.095341716	1.09204E-09	2.18747E-08
St8sia4	869.9137861	-1.077457266	0.142851196	-7.542514827	4.60994E-14	1.58067E-12
Ppef1	45.27723495	-1.076468772	0.282706471	-3.807725968	0.000140251	0.001051509
Enpp1	86.52081114	-1.076314928	0.220474072	-4.881820871	1.05111E-06	1.27086E-05
Mesdc1	142.1666341	-1.075908154	0.184331078	-5.836824519	5.32051E-09	9.60051E-08
Zfp275	733.5230565	-1.073373107	0.112382586	-9.551062558	1.28373E-21	1.00769E-19
Htr2c	884.1566421	-1.068674513	0.129180561	-8.272719221	1.30938E-16	5.9906E-15
Zfp281	330.6804704	-1.066073576	0.12522561	-8.513223255	1.69164E-17	8.71984E-16
Nolc1	555.4744247	-1.064391009	0.128738285	-8.267866906	1.36377E-16	6.22104E-15
Cxadr	2303.709066	-1.061933957	0.077152716	-13.76405151	4.19352E-43	1.08081E-40
Pip5k1b	3588.786949	-1.061922965	0.107584484	-9.870595889	5.58319E-23	4.64186E-21
Lrrc73	144.9706359	-1.059380756	0.18067	-5.863622932	4.52875E-09	8.31741E-08
Gm15997	37.052739	-1.058778894	0.296459431	-3.571412414	0.000355061	0.002361578
Etv5	4196.548779	-1.05865641	0.087658496	-12.07705425	1.39633E-33	2.37284E-31
Slc6a17	6661.987905	-1.056240888	0.070137151	-15.0596492	2.98366E-51	1.18306E-48
Inpp5d	34.46986573	-1.05489147	0.297671698	-3.543808421	0.000394392	0.002583174
Igfn1	21.15254911	-1.05373486	0.380483988	-2.769459143	0.005614945	0.024576706
Vmp1	4423.760566	-1.053329652	0.106927475	-9.850879289	6.79469E-23	5.58899E-21
Stk40	4518.332838	-1.052932984	0.102679855	-10.2545235	1.12932E-24	1.05841E-22
Egfr	1580.624653	-1.05289304	0.127661384	-8.247545212	1.61681E-16	7.26814E-15
Slc2a13	10042.58212	-1.052006272	0.091593367	-11.48561628	1.5582E-30	2.25197E-28
Arpc5	827.9708807	-1.051281147	0.118147632	-8.898029768	5.68468E-19	3.36812E-17
Rln1	14.44419484	-1.047852782	0.38337338	-2.733243456	0.006271396	0.026894305
1810011O10Rik	12.08790628	-1.046086025	0.389961911	-2.682533846	0.007306676	0.03038194
Orc1	32.34701927	-1.044415514	0.293973666	-3.552751948	0.000381224	0.002505416
Siah2	1148.883677	-1.041371801	0.09060578	-11.4934367	1.42335E-30	2.07647E-28
C1galt1	351.1720995	-1.041031721	0.132162786	-7.876889973	3.3563E-15	1.31397E-13
Ppp1r2	1902.223321	-1.040872931	0.095362034	-10.91496157	9.77706E-28	1.16302E-25
Sema6a	2641.251761	-1.040190824	0.085535508	-12.16092416	5.01877E-34	8.81934E-32
Lurap1	200.7856112	-1.038024251	0.166715767	-6.226311205	4.77545E-10	1.01161E-08
Col14a1	140.6962514	-1.036728653	0.201638751	-5.141514955	2.72532E-07	3.70989E-06
Olfm3	713.7374316	-1.03549126	0.217538999	-4.760025865	1.93568E-06	2.21565E-05
Fstl5	4067.78897	-1.035066983	0.099160638	-10.43828483	1.65779E-25	1.65394E-23
Trib2	2033.165016	-1.032495944	0.103874159	-9.939872945	2.79183E-23	2.37214E-21
Selk	868.6466178	-1.031948328	0.119510971	-8.634758108	5.88514E-18	3.18209E-16
Kcna4	304.2559325	-1.026812235	0.143324641	-7.164240744	7.82188E-13	2.40951E-11
Tnfaip3	77.78275955	-1.026376647	0.221403755	-4.635768916	3.55613E-06	3.84291E-05
Pcdh8	1211.189324	-1.025802777	0.134077426	-7.650823888	1.99696E-14	7.12216E-13
En2	16.13571845	-1.024367147	0.392075256	-2.612679917	0.008983539	0.035975914
Col10a1	16.69636961	-1.020857351	0.411415697	-2.481328153	0.013089381	0.049237214
D3Bwg0562e	2578.851197	-1.01997857	0.108161102	-9.430179142	4.09389E-21	3.04365E-19
Masp2	46.58490277	-1.018650758	0.268566985	-3.792911323	0.000148891	0.001108395
Plk2	4563.408742	-1.014268896	0.094410769	-10.7431483	6.38299E-27	6.85462E-25
Zfp804a	2857.360011	-1.01410576	0.195181789	-5.195698668	2.03952E-07	2.83626E-06
Osbpl3	4344.897666	-1.013845092	0.092189263	-10.99743139	3.93172E-28	4.86401E-26
Rapgef5	5218.401742	-1.013105404	0.125033608	-8.102664721	5.37683E-16	2.29056E-14
Kank4	105.9287275	-1.011733966	0.199939007	-5.060213017	4.18788E-07	5.49757E-06
Diras2	1153.083132	-1.011305307	0.098257865	-10.29235984	7.62835E-25	7.28178E-23
B3galt2	125.691656	-1.007834311	0.198349111	-5.081113334	3.75229E-07	4.985E-06
Pth2r	41.15325718	-1.006130634	0.309108397	-3.254944365	0.001134146	0.006421981
Vegfc	98.6080086	-1.000041103	0.204427932	-4.891900494	9.98669E-07	1.21506E-05
Sh3bgrl2	470.8811527	1.000834836	0.108153425	9.253843167	2.16563E-20	1.52224E-18
Slc46a1	31.12376224	1.000837903	0.301568149	3.318778548	0.000904121	0.00529031
Ppp1r1b	527.8611245	1.001945957	0.143263799	6.993713438	2.67704E-12	7.63796E-11
Rtn4r	612.4974386	1.003283592	0.130528736	7.686304356	1.51446E-14	5.48469E-13
Efna2	70.34601567	1.00547823	0.217553459	4.621752434	3.80512E-06	4.07778E-05
Chst12	198.9869241	1.009410038	0.184380211	5.474611587	4.38472E-08	6.82146E-07
Ppil6	66.72522633	1.009558749	0.226374188	4.459690211	8.20782E-06	8.18876E-05
Dennd1c	12.76590823	1.012178657	0.389826317	2.596486211	0.009418269	0.037387103
Limd2	193.0298272	1.014960991	0.155110908	6.54345334	6.01142E-11	1.45251E-09
6430584L05Rik	20.10791289	1.01504641	0.34592108	2.934329446	0.003342692	0.015875734
Exosc5	72.17282502	1.016079502	0.224718074	4.521574449	6.13814E-06	6.29862E-05
Zfp467	245.9167298	1.016413835	0.15307927	6.639787575	3.14136E-11	7.78492E-10
1700019B03Rik	26.70500782	1.018375244	0.340546223	2.99041709	0.002785967	0.013668211
C1ql1	34.97156463	1.020018286	0.295749987	3.448920819	0.000562832	0.003498243
Asphd2	171.5093164	1.020109809	0.167957238	6.073628155	1.25052E-09	2.48881E-08
Nos1	556.8022992	1.020442088	0.123467722	8.264849081	1.39872E-16	6.34303E-15
Isoc2b	54.01275885	1.024650251	0.262017988	3.91061033	9.20632E-05	0.00072488
Myom2	26.88503729	1.024886838	0.342545783	2.991970383	0.002771832	0.013620465
Wdr45	65.18648206	1.029633628	0.235158476	4.378467012	1.19517E-05	0.000115875
Fibcd1	54.77576604	1.031473199	0.253399683	4.070538633	4.69046E-05	0.000400958
Gas2l1	139.7932622	1.031767805	0.165658927	6.228265637	4.71627E-10	1.00182E-08
Tspear	101.737279	1.033907663	0.191295932	5.404755103	6.4897E-08	9.80046E-07
Rnf207	21.37014554	1.034731289	0.333668779	3.101073138	0.001928207	0.009978923
Scel	30.33575342	1.040306931	0.301338599	3.452285677	0.000555859	0.003463256
Insm1	95.53462351	1.04483026	0.195403082	5.347051066	8.93988E-08	1.31964E-06
Lingo3	195.142278	1.045563092	0.157487819	6.639009267	3.15799E-11	7.81361E-10
Ptchd2	1784.717967	1.049032287	0.11777737	8.906908713	5.24752E-19	3.16983E-17
Abhd1	67.38010653	1.049461407	0.234263644	4.479830447	7.47024E-06	7.52082E-05
Zfp94	153.2972775	1.049961187	0.17018514	6.169523321	6.84962E-10	1.41042E-08
Fgd5	201.2728994	1.050342212	0.17571492	5.977535729	2.26538E-09	4.33563E-08
Ano2	66.87051171	1.052323663	0.230373462	4.56790316	4.92628E-06	5.16474E-05
Trhr2	13.40177221	1.054555799	0.38375129	2.748018902	0.005995655	0.025942029
Fam179a	166.9693088	1.054665069	0.166973674	6.316355425	2.67804E-10	5.88255E-09
Neurod1	144.4146152	1.056295327	0.177143095	5.962949499	2.47725E-09	4.71776E-08
Grik4	5116.667532	1.057298427	0.090188377	11.72322274	9.69137E-32	1.45502E-29
Pllp	32.41783201	1.062315212	0.287506413	3.694927018	0.00021995	0.001548159
Cd4	19.11869134	1.062654378	0.348996501	3.044885483	0.002327689	0.011686814
Hpca	404.5106244	1.064992236	0.13431783	7.928897007	2.21101E-15	8.83489E-14
Fgf18	274.5577209	1.065459911	0.126626387	8.41420133	3.95581E-17	1.92974E-15
Ascl3	10.09259197	1.066504863	0.406419693	2.624146618	0.008686638	0.035027425
Ptpru	680.5918528	1.073049737	0.132367998	8.106564651	5.2071E-16	2.22438E-14
A430093F15Rik	16.66281618	1.074736549	0.372270621	2.886976539	0.003889632	0.017992604
Psg16	26.90503542	1.076442997	0.3202839	3.360902612	0.000776882	0.004647468
Fam117a	299.4844924	1.076472533	0.150820225	7.137454759	9.50749E-13	2.89988E-11
Glt8d2	55.31058318	1.078980055	0.244242802	4.417653443	9.97782E-06	9.79042E-05
Eln	102.9751137	1.08012616	0.207237936	5.21200984	1.86806E-07	2.61663E-06
Casz1	132.2178306	1.08508027	0.181324933	5.984175757	2.17488E-09	4.18834E-08
Traip	311.7501604	1.090861233	0.129222936	8.441699797	3.12756E-17	1.5652E-15
Zdhhc22	65.95540068	1.091078716	0.23293765	4.683994688	2.81337E-06	3.10535E-05
Lrrc10b	74.18828865	1.093580032	0.218402248	5.007183039	5.52324E-07	7.03553E-06
Cldn26	13.15868918	1.094329509	0.40988732	2.669830113	0.007588963	0.031286518
1700028J19Rik	10.24485051	1.096261724	0.394628159	2.777961229	0.005470114	0.024017561
Ctsf	150.2575927	1.098944269	0.179642512	6.117395359	9.51172E-10	1.92273E-08
Nanos2	11.49257874	1.09947597	0.400797243	2.74322239	0.006083947	0.02623596
Nrsn2	89.00006931	1.102796855	0.218229319	5.053385409	4.34047E-07	5.6834E-06
E030019B06Rik	13.06356675	1.10618969	0.384109928	2.87987789	0.003978292	0.018353315
Xdh	17.51321725	1.111611671	0.363236835	3.060294451	0.002211195	0.011207446
Slc12a1	11.21211756	1.113260136	0.393189224	2.831359729	0.004635056	0.020866522
Samd14	373.0391683	1.115239369	0.125390347	8.894140542	5.88732E-19	3.46165E-17
Fgf3	15.38322745	1.116466526	0.385721591	2.894488021	0.003797774	0.017646868
Ripply2	17.16662132	1.116961737	0.351174942	3.180641911	0.001469491	0.008007123
Kif26a	608.8545668	1.117850821	0.122173533	9.14969712	5.70934E-20	3.83866E-18
Thpo	18.53046153	1.118778897	0.346333465	3.230351695	0.00123638	0.006904798
Nek11	279.9519536	1.119857189	0.160852387	6.96201783	3.35433E-12	9.4956E-11
Htr6	93.54649887	1.120910621	0.213882184	5.240785374	1.59895E-07	2.26637E-06
Zkscan16	106.5909043	1.121082773	0.213131998	5.260039706	1.44024E-07	2.0565E-06
1700024P16Rik	35.41120137	1.125243276	0.290363356	3.875293674	0.000106496	0.000822606
Gm16532	67.51520497	1.136987594	0.248969157	4.566780913	4.95271E-06	5.18894E-05
Lamb3	27.26398015	1.137866955	0.34354229	3.312159775	0.000925787	0.005408524
Gm11747	41.9768431	1.138111819	0.275403942	4.132518264	3.5881E-05	0.000315622
Zfp786	102.363982	1.139532525	0.187180297	6.087887137	1.1441E-09	2.2888E-08
Rasd2	314.2317423	1.142876347	0.254742887	4.486391585	7.24396E-06	7.30727E-05
Rftn1	523.9457464	1.143774708	0.120042141	9.528109859	1.60173E-21	1.2323E-19
Sh3tc1	10.90540067	1.148276161	0.39084079	2.937963975	0.003303754	0.015714935
St8sia6	498.8727938	1.149706948	0.14958457	7.685999628	1.51807E-14	5.48491E-13
Lgi3	43.81573738	1.150533406	0.256072087	4.493005934	7.02248E-06	7.1227E-05
Efna1	23.50097023	1.161473433	0.325611594	3.567051827	0.00036102	0.002393138
Tha1	32.90208364	1.162408433	0.295174973	3.938031812	8.21527E-05	0.000658243
Arhgap27	113.0203974	1.167834122	0.188549791	6.193770441	5.87418E-10	1.22589E-08
Rab26	85.88151704	1.172050172	0.223000505	5.255818455	1.47368E-07	2.1023E-06
Nkx6-3	11.38753976	1.176649801	0.394172015	2.985117551	0.002834694	0.013872058
Islr2	262.3213385	1.186706723	0.157580182	7.530811961	5.04258E-14	1.72138E-12
Amz1	137.8029328	1.192136242	0.185466935	6.427756209	1.29501E-10	2.97123E-09
Poln	122.9202776	1.193640303	0.185107491	6.448363036	1.13065E-10	2.63715E-09
Loxhd1	215.796244	1.193654353	0.208021684	5.738124663	9.57306E-09	1.66897E-07
Cxcr4	94.80765076	1.198138669	0.203705143	5.881730088	4.06E-09	7.54614E-08
Adra2c	72.57474471	1.203301994	0.222254153	5.414081022	6.16043E-08	9.37646E-07
Crispld2	40.51334764	1.208991034	0.278014567	4.34866075	1.36971E-05	0.000130991
Fndc5	104.1968741	1.214646786	0.194561364	6.243000979	4.29254E-10	9.2231E-09
Cerkl	79.73887084	1.225347487	0.22566443	5.429954061	5.63686E-08	8.62199E-07
Ap1g2	82.18417027	1.227156581	0.205817737	5.962346101	2.48642E-09	4.72939E-08
Scube3	40.57048432	1.230001587	0.282838566	4.348776062	1.36899E-05	0.000130991
Acot12	59.31669409	1.230097192	0.259064571	4.748226227	2.05208E-06	2.34715E-05
Car12	138.4112063	1.23381501	0.172987512	7.132393535	9.86384E-13	3.00265E-11
Xrra1	35.9396302	1.236692922	0.280749398	4.404970881	1.05798E-05	0.000103417
Cbfa2t3	737.2281157	1.239662264	0.114934895	10.78577799	4.01829E-27	4.37597E-25
Plxdc1	143.0417912	1.242798541	0.176590323	7.037749966	1.95369E-12	5.75464E-11
Uchl1os	17.60680658	1.245167289	0.356872732	3.489107394	0.000484636	0.003085392
Gm10814	9.023125379	1.252134145	0.404136345	3.098296303	0.001946367	0.010046269
Oprl1	128.6677619	1.256802551	0.182306441	6.893900989	5.42828E-12	1.49898E-10
Adamts18	289.3461509	1.257918713	0.153815859	8.17808202	2.88397E-16	1.27422E-14
Cdh23	885.8603726	1.261618687	0.239059914	5.27741631	1.31018E-07	1.88998E-06
Rnf112	179.8504367	1.269399168	0.160596602	7.904271638	2.69505E-15	1.06317E-13
Tmem91	36.33892591	1.274735652	0.297290029	4.287852019	1.80409E-05	0.000167861
Arrdc4	454.363407	1.278819632	0.118211815	10.81803572	2.82773E-27	3.19182E-25
1700007F19Rik	10.34016775	1.301660881	0.41303228	3.151474939	0.001624481	0.008686367
Foxo6	470.7987071	1.303186961	0.13309439	9.791449249	1.22527E-22	1.00252E-20
Ctxn2	18.1359686	1.303933767	0.35593365	3.663418077	0.000248872	0.001720409
Hist3h2a	237.2525909	1.315298774	0.156797994	8.388492365	4.92416E-17	2.37219E-15
Cntn2	721.3931494	1.328734627	0.112494545	11.81154717	3.40242E-32	5.31465E-30
Ppl	9.405971921	1.338156603	0.404813828	3.305609911	0.000947699	0.005515702
Tmie	12.51101864	1.340480977	0.377663112	3.549409342	0.000386096	0.002534208
Hrk	303.3091309	1.344289828	0.147633131	9.105610801	8.57824E-20	5.65547E-18
Derl3	17.22336397	1.345903021	0.361730775	3.720731314	0.000198647	0.001416915
Smoc2	321.3667715	1.34632661	0.139429028	9.655999388	4.63616E-22	3.69555E-20
AB124611	42.61789636	1.362057222	0.287804682	4.732574932	2.21689E-06	2.50967E-05
C1qtnf9	45.90216837	1.363224048	0.271231813	5.026047763	5.00691E-07	6.45224E-06
Otof	160.3195518	1.372743914	0.172948329	7.937306587	2.06619E-15	8.2991E-14
Pik3ip1	345.3273913	1.381072531	0.137945641	10.01171565	1.35384E-23	1.1696E-21
Matn2	683.3221995	1.388655487	0.112487504	12.34497553	5.185E-35	9.77815E-33
Shh	63.5493893	1.402835532	0.256942566	5.459724147	4.76875E-08	7.38178E-07
Mdga1	670.4444949	1.417733047	0.152096211	9.321291029	1.14933E-20	8.22836E-19
Ntf3	71.19009575	1.420493812	0.232150615	6.118845775	9.42556E-10	1.90781E-08
Vmn2r54	10.16428026	1.421037188	0.398001133	3.57043503	0.000356389	0.002369388
Col23a1	350.6755482	1.435838268	0.133118082	10.78620006	3.99988E-27	4.37597E-25
Gm13178	11.48535398	1.43660513	0.397174573	3.617062185	0.000297966	0.002028949
Tfap4	93.18286167	1.437218934	0.205301727	7.000520424	2.55013E-12	7.31638E-11
Arl5c	14.71713332	1.439985553	0.373381634	3.856605204	0.000114973	0.000881913
Adck3	236.4472154	1.454547307	0.156475723	9.295673997	1.46276E-20	1.03289E-18
Tgfbi	57.52211719	1.468324067	0.25057592	5.859797161	4.63433E-09	8.4811E-08
Nkd2	85.63980867	1.474799721	0.213675528	6.90205255	5.12565E-12	1.42048E-10
Asb18	23.82608619	1.485018194	0.333281705	4.455744716	8.36025E-06	8.3281E-05
Fxyd5	56.90617025	1.487262253	0.251325745	5.917667738	3.26539E-09	6.12815E-08
Dclk3	582.8136616	1.488603855	0.153368755	9.70604378	2.84153E-22	2.27676E-20
Tesc	348.0947753	1.503306921	0.128010286	11.74364166	7.6136E-32	1.16571E-29
Gm11744	25.75599851	1.509303206	0.319971213	4.716996855	2.39351E-06	2.68614E-05
Ndrg1	235.4152852	1.52046133	0.151382821	10.04381684	9.78144E-24	8.54577E-22
Ccpg1os	27.95915168	1.522343041	0.310003268	4.910732234	9.07369E-07	1.11009E-05
Gm2762	13.3254738	1.551837356	0.390804922	3.970874647	7.16093E-05	0.000581905
Krt73	14.74565784	1.557972253	0.379037414	4.110338964	3.95079E-05	0.000344391
Trim17	68.65494328	1.571574116	0.235761947	6.665936284	2.62983E-11	6.60191E-10
Krt77	26.11719598	1.573262671	0.325517453	4.833113111	1.34414E-06	1.59523E-05
Adamts2	797.0381671	1.604813292	0.148475258	10.80862435	3.13333E-27	3.51115E-25
Serpina9	22.5353102	1.608306961	0.340960622	4.716987414	2.39362E-06	2.68614E-05
Tgfbr3	1842.344927	1.625714196	0.094385072	17.22427253	1.74609E-66	1.03852E-63
Atoh8	183.3949204	1.633581813	0.181948452	8.97826716	2.75065E-19	1.71516E-17
C1qtnf1	29.97377076	1.6370466	0.314291472	5.208689207	1.90179E-07	2.66148E-06
Txnip	423.7799253	1.638315033	0.139547982	11.74015568	7.93403E-32	1.20286E-29
Aldh1a3	29.55639885	1.671725945	0.338121741	4.944153958	7.64753E-07	9.48367E-06
Gpr139	58.67271333	1.720184782	0.259461754	6.629820211	3.36096E-11	8.2761E-10
Rhpn1	82.98804228	1.85965344	0.218240886	8.521104707	1.58039E-17	8.17361E-16
Ackr3	166.1137755	1.975389281	0.174252735	11.33634589	8.66891E-30	1.18634E-27
Tbx21	59.82612741	1.977923795	0.260246361	7.600197712	2.95679E-14	1.03682E-12
Cabp7	35.70923658	2.144904926	0.30017547	7.145503676	8.96665E-13	2.74032E-11
Ankrd63	46.54248321	2.374445574	0.283184008	8.384815199	5.08055E-17	2.43237E-15
Scn4b	150.9747449	2.580170106	0.192862732	13.3782721	8.10087E-41	1.92726E-38
Rasl10a	14.77183254	2.695955968	0.384319369	7.014884455	2.30139E-12	6.67706E-11
