## Supplemental File 4_Vehicle for "RAI1 Regulates Activity-Dependent Nascent Transcription and Synaptic Scaling"

Id	name	ConceptType	#Genes	Coeff	OddsRatio	P-Value	FDR	Direction	SigGenes
GO:0000070	mitotic sister chromatid segregation	GOBP	146	0.600943461	1.82383871	6.23E-06	6.94E-04	up	78658, 12615, 66591, 215387, 14211, 70218, 52276, 73804
GO:0000239	pachytene	GOBP	4	-0.876891159	0.416074412	0.007874995	0.11067561	down	57746
GO:0000387	spliceosomal snRNP assembly	GOBP	37	0.140371223	1.150700886	0.659547302	0.935265527	up	20901
GO:0000920	cell separation after cytokinesis	GOBP	14	0.960510328	2.613029636	1.44E-04	0.007430406	up	69028
GO:0000959	mitochondrial RNA metabolic process	GOBP	35	0.061854937	1.063808015	0.849907139	0.978380362	up	170826
GO:0001505	regulation of neurotransmitter levels	GOBP	204	-0.694472926	0.499337566	4.13E-11	1.07E-07	down	18212, 19276, 12287, 27204, 18627, 22249, 13489, 12890, 19339, 18049, 67847, 18125, 171180, 14664, 83762
GO:0001522	pseudouridine synthesis	GOBP	29	0.016269689	1.016402761	0.969983831	0.99569473	up	271842
GO:0001964	startle response	GOBP	33	-0.532005563	0.587425668	0.014981169	0.157274746	down	16510, 13489
GO:0001974	blood vessel remodeling	GOBP	41	0.734266726	2.083953323	1.39E-04	0.007414316	up	21814, 18021, 11977, 69660
GO:0001976	neurological system process involved in regulation of systemic arterial blood pressure	GOBP	14	-0.775943124	0.460269485	1.59E-04	0.007936921	down	20112, 13489, 74840
GO:0002021	response to dietary excess	GOBP	23	-0.715226178	0.48908148	2.59E-04	0.011115617	down	381677, 11554, 63873
GO:0002209	behavioral defense response	GOBP	43	-0.19632008	0.821749167	0.440313244	0.853400394	down	12290
GO:0002244	hematopoietic progenitor cell differentiation	GOBP	111	0.124622367	1.13272062	0.457142094	0.86414364	up	16498, 15526, 18128, 20466, 18595, 18567
GO:0002251	organ or tissue specific immune response	GOBP	14	0.264939468	1.303352079	0.550819627	0.907450436	up	NA
GO:0002315	marginal zone B cell differentiation	GOBP	8	-0.863115859	0.421845621	5.78E-05	0.003769879	down	19229, 16848
GO:0002385	mucosal immune response	GOBP	14	0.264939468	1.303352079	0.550819627	0.907450436	up	NA
GO:0002551	mast cell chemotaxis	GOBP	12	0.093835559	1.098379113	0.863391974	0.98190351	up	NA
GO:0003073	regulation of systemic arterial blood pressure	GOBP	87	-0.562850023	0.569583422	1.39E-04	0.007414316	down	20112, 13489, 74840, 11554, 18216
GO:0003357	noradrenergic neuron differentiation	GOBP	6	0.5104184	1.665988098	0.48131319	0.875489375	up	NA
GO:0003413	chondrocyte differentiation involved in endochondral bone morphogenesis	GOBP	9	0.974249763	2.649178954	8.63E-04	0.024742	up	21813, 373864
GO:0006275	regulation of DNA replication	GOBP	104	0.156719827	1.169667859	0.373475776	0.812740164	up	16001, 18595
GO:0006323	DNA packaging	GOBP	162	0.353129035	1.423514814	0.015264697	0.158752848	up	78658, 12615, 17216, 319151, 215387, 14211, 319150, 66929
GO:0006626	protein targeting to mitochondrion	GOBP	128	-0.248235072	0.780176524	0.092285827	0.43520523	down	140493, 19259, 380918, 319713, 233919, 226861, 67050, 231830
GO:0006836	neurotransmitter transport	GOBP	210	-0.714387912	0.489491632	2.39E-11	9.32E-08	down	18212, 19276, 12287, 27204, 18627, 22249, 13489, 12890, 19339, 18049, 67847, 18125, 171180, 14664, 83762
GO:0006839	mitochondrial transport	GOBP	221	-0.210073812	0.810524417	0.080373824	0.406348543	down	140493, 19259, 18164, 380918, 319713, 233919, 226861, 66972, 67050, 231830, 72287
GO:0006878	cellular copper ion homeostasis	GOBP	18	1.07045051	2.916693205	4.46E-06	5.55E-04	up	11977
GO:0006975	DNA damage induced protein phosphorylation	GOBP	6	-1.073625991	0.341767024	5.25E-07	1.20E-04	down	12952
GO:0007163	establishment or maintenance of cell polarity	GOBP	173	0.128938527	1.137620189	0.357608102	0.802461199	up	17755, 209630, 270190, 16001, 269152, 14107, 19229, 13385, 72515, 22350, 22422, 12385, 26941, 107351, 227753, 12615, 73804, 217325
GO:0007215	glutamate receptor signaling pathway	GOBP	74	-0.778364867	0.459156179	2.38E-08	1.69E-05	down	72555, 19699, 14807, 269994, 26557, 12300, 19418, 19229, 243961, 13385, 19417, 72978, 216856
GO:0007218	neuropeptide signaling pathway	GOBP	53	-0.303577279	0.738172841	0.186183689	0.622908065	down	18386, 18216, 20607, 21333, 381853
GO:0007224	smoothened signaling pathway	GOBP	142	0.226777673	1.254550917	0.150590774	0.567992282	up	19883, 117606, 226861, 22422, 12385, 21813
GO:0007229	integrin-mediated signaling pathway	GOBP	80	0.190187641	1.209476523	0.350084687	0.796271836	up	19229, 16419, 57257, 12385, 21857
GO:0007616	long-term memory	GOBP	30	-0.728191828	0.482781153	2.25E-05	0.00181305	down	18212, 19699, 224671, 56717, 243961, 12444, 13489, 21333
GO:0008037	cell recognition	GOBP	97	-0.485900611	0.615142943	7.67E-04	0.022911217	down	114873, 270190, 18551
GO:0008210	estrogen metabolic process	GOBP	15	0.837901079	2.311510205	0.003933713	0.070799582	up	12167, 18595, 20845
GO:0008277	regulation of G-protein coupled receptor protein signaling pathway	GOBP	98	-0.676284029	0.508503069	1.59E-07	6.87E-05	down	12323, 26557, 19736, 13489, 12952, 19739, 18125, 54609, 239217, 18806, 381853
GO:0008291	acetylcholine metabolic process	GOBP	6	0.18718976	1.205856086	0.805338947	0.970725081	up	NA
GO:0008344	adult locomotory behavior	GOBP	96	-0.622693294	0.536497544	8.55E-07	1.76E-04	down	16531, 13131, 12288, 12298, 224671, 12444, 21916, 13489, 216856, 18049, 57754, 18386, 18216
GO:0009451	RNA modification	GOBP	142	-0.004075129	0.995933163	0.981525691	0.99569473	down	11810, 60507, 328162, 271842
GO:0009648	photoperiodism	GOBP	18	-0.720127697	0.486690103	2.78E-04	0.011672273	down	12952, 18854
GO:0010001	glial cell differentiation	GOBP	219	-0.070925232	0.931531538	0.586561993	0.915586061	down	18212, 23966, 13131, 19699, 18213, 56717, 235402, 18128, 234094, 50913, 20665
GO:0010171	body morphogenesis	GOBP	57	0.259997072	1.29692629	0.270550132	0.72245499	up	18595
GO:0010469	regulation of receptor activity	GOBP	115	-0.525997557	0.590965548	7.91E-05	0.004817145	down	72555, 19699, 269994, 12300, 19418, 231125, 19229, 243961, 13385, 19417, 72978, 216856, 12306, 11491, 15114
GO:0010632	regulation of epithelial cell migration	GOBP	156	0.331556905	1.393135421	0.015856278	0.163164869	up	18754, 19229, 70097, 21814, 18128, 320924, 20901, 73230, 19225, 21813, 16600, 21333
GO:0010656	negative regulation of muscle cell apoptotic process	GOBP	40	0.179227671	1.196293075	0.506012482	0.891148648	up	16001, 19229
GO:0010958	regulation of amino acid import	GOBP	2	-0.998453421	0.368448836	2.63E-04	0.011181544	down	18627
GO:0010985	negative regulation of lipoprotein particle clearance	GOBP	3	-0.690303835	0.501423696	0.113205697	0.493574309	down	218203
GO:0014807	regulation of somitogenesis	GOBP	7	-0.890220102	0.410565377	1.72E-04	0.008371673	down	18128, 16848
GO:0014891	striated muscle atrophy	GOBP	3	1.302063125	3.676874699	6.94E-05	0.004388668	up	227753
GO:0015804	neutral amino acid transport	GOBP	29	-0.700383213	0.496395042	2.80E-04	0.011690658	down	20539, 14664
GO:0015849	organic acid transport	GOBP	158	-0.247860719	0.78046864	0.131859845	0.534566938	down	20539, 18627, 58807, 14664, 18216
GO:0016553	base conversion or substitution editing	GOBP	14	0.51598378	1.675285803	0.344699415	0.790832872	up	11810
GO:0018298	protein-chromophore linkage	GOBP	6	-1.054852873	0.34824366	7.28E-07	1.58E-04	down	12952
GO:0019226	transmission of nerve impulse	GOBP	70	-0.530395713	0.588372097	5.79E-04	0.018587975	down	20272, 16531, 12290, 12298, 239556, 16536, 12300, 72413, 20271
GO:0019249	lactate biosynthetic process	GOBP	5	-0.878899034	0.415239825	2.55E-04	0.011082337	down	18627
GO:0019395	fatty acid oxidation	GOBP	118	0.712868296	2.039833723	3.77E-07	1.03E-04	up	56717, 230784, 12894, 66841, 67460
GO:0019731	antibacterial humoral response	GOBP	15	0.31454891	1.36964134	0.470402325	0.869258029	up	NA
GO:0019919	peptidyl-arginine methylation, to asymmetrical-dimethyl arginine	GOBP	5	-0.927482859	0.395548109	1.24E-04	0.007010976	down	381813, 71974
GO:0021529	spinal cord oligodendrocyte cell differentiation	GOBP	7	1.310111374	3.706586505	5.57E-05	0.003681595	up	50913
GO:0021675	nerve development	GOBP	51	-0.534164387	0.586158887	0.00152497	0.037404929	down	243743, 16206, 270190, 225743, 77018, 22249, 18187, 18164, 66271
GO:0021861	forebrain radial glial cell differentiation	GOBP	6	0.461502389	1.58645567	0.451930187	0.860819403	up	NA
GO:0023019	signal transduction involved in regulation of gene expression	GOBP	17	0.501599393	1.651360334	0.157976027	0.580411215	up	18595
GO:0023058	adaptation of signaling pathway	GOBP	26	-0.712146295	0.490590115	9.41E-05	0.005601282	down	12323, 13489, 54609, 18806, 381853
GO:0030091	protein repair	GOBP	6	-0.510183688	0.600385285	0.320043599	0.767483922	down	NA
GO:0030198	extracellular matrix organization	GOBP	199	0.364646515	1.440004898	0.002935389	0.057672626	up	94214, 18128, 11977, 12306, 373864, 18595, 68169, 227753, 12814, 13717, 246228, 54156
GO:0030324	lung development	GOBP	204	0.211460482	1.235481141	0.103576387	0.465377776	up	18128, 320924, 21923, 19339, 22422, 11977, 21813, 18595, 74318
GO:0030325	adrenal gland development	GOBP	22	0.345730212	1.413021349	0.336559305	0.782539797	up	16001, 18595
GO:0031099	regeneration	GOBP	92	0.159404986	1.172812823	0.385936806	0.822059975	up	18213, 16001, 21923, 74318, 18133, 16600
GO:0031279	regulation of cyclase activity	GOBP	57	-0.696627358	0.498262936	4.48E-06	5.55E-04	down	13489, 22393, 18125, 11554, 22355
GO:0031280	negative regulation of cyclase activity	GOBP	13	-0.750502172	0.472129403	8.13E-04	0.023667003	down	13489
GO:0031282	regulation of guanylate cyclase activity	GOBP	6	-0.613115297	0.541660804	0.137401025	0.544980509	down	18125
GO:0031579	membrane raft organization	GOBP	18	0.850952697	2.341876888	0.001494956	0.036784397	up	12306, 227753
GO:0031584	activation of phospholipase D activity	GOBP	6	0.004523556	1.004533803	0.99532966	0.998856626	up	NA
GO:0032409	regulation of transporter activity	GOBP	195	-0.404171045	0.667529934	4.44E-04	0.016102065	down	72555, 19699, 20191, 12298, 269994, 12300, 19418, 19229, 243961, 13385, 19417, 13489, 72978, 216856, 20840, 11977, 26941, 15114, 11554, 18216, 66395
GO:0032486	Rap protein signal transduction	GOBP	11	0.424896206	1.529431665	0.360187344	0.804324237	up	NA
GO:0032488	Cdc42 protein signal transduction	GOBP	6	0.705469013	2.024796118	0.151779569	0.569995492	up	NA
GO:0032528	microvillus organization	GOBP	22	0.180501907	1.197818405	0.627040829	0.928132032	up	22350, 102502, 26941
GO:0032530	regulation of microvillus organization	GOBP	11	0.263834073	1.301912156	0.615664543	0.924918386	up	22350, 102502
GO:0032762	mast cell cytokine production	GOBP	7	0.234682104	1.264506723	0.731797884	0.956523972	up	NA
GO:0032878	regulation of establishment or maintenance of cell polarity	GOBP	25	0.968888775	2.635014737	2.26E-06	3.46E-04	up	19229, 107351, 227753, 217325
GO:0033002	muscle cell proliferation	GOBP	178	0.122981701	1.130863727	0.376013109	0.815082609	up	23966, 12554, 56717, 16001, 234593, 21814, 18128, 19225, 21813, 16009, 18133, 22355, 16600
GO:0033127	regulation of histone phosphorylation	GOBP	14	-0.128577604	0.879345319	0.792115879	0.970725081	down	NA
GO:0033327	Leydig cell differentiation	GOBP	9	0.927880127	2.52914203	0.002701134	0.054724266	up	18595
GO:0033555	multicellular organismal response to stress	GOBP	82	-0.244945624	0.7827471	0.185054663	0.621285823	down	19699, 12290, 12287, 18125, 11554, 21333, 246228
GO:0034109	homotypic cell-cell adhesion	GOBP	66	0.115476278	1.122407889	0.600927307	0.919833354	up	72828, 18595
GO:0034377	plasma lipoprotein particle assembly	GOBP	16	0.661104359	1.93693022	0.052092698	0.328270367	up	NA
GO:0034389	lipid particle organization	GOBP	13	-0.308768506	0.734350748	0.501586466	0.88931072	down	NA
GO:0034754	cellular hormone metabolic process	GOBP	79	0.15308805	1.165427591	0.507791968	0.89245295	up	16531, 12167, 50781, 18595, 20845
GO:0035137	hindlimb morphogenesis	GOBP	38	0.489328789	1.631220959	0.062036329	0.358697823	up	218772, 18128, 11977
GO:0035265	organ growth	GOBP	174	-0.019892589	0.980303963	0.889783429	0.985494526	down	23966, 12288, 56717, 218772, 67655, 21814, 18128, 56449, 50523, 21813, 373864, 18595, 11554
GO:0035270	endocrine system development	GOBP	103	-0.045354873	0.955658284	0.805281437	0.970725081	down	16001, 13489, 18595, 381853
GO:0035335	peptidyl-tyrosine dephosphorylation	GOBP	26	-0.724259543	0.484683323	1.45E-04	0.007464243	down	72828, 19259
GO:0035418	protein localization to synapse	GOBP	30	-0.623426221	0.536104475	0.001845561	0.04271625	down	19699, 243961, 13385, 216856
GO:0035434	copper ion transmembrane transport	GOBP	5	1.353951621	3.87269877	1.52E-06	2.76E-04	up	11977
GO:0035701	hematopoietic stem cell migration	GOBP	4	-0.579986188	0.5599061	0.241134073	0.694808191	down	NA
GO:0035924	cellular response to vascular endothelial growth factor stimulus	GOBP	36	0.322992104	1.381254444	0.261515952	0.714269232	up	18128, 320924, 18187, 18595, 22436
GO:0035967	cellular response to topologically incorrect protein	GOBP	87	-0.200971185	0.817936	0.304316241	0.75154452	down	22393, 67878
GO:0038179	neurotrophin signaling pathway	GOBP	31	-0.635544348	0.529647097	7.55E-04	0.0226427	down	76829, 18049, 12721, 15114
GO:0042637	catagen	GOBP	5	0.682873114	1.979557063	0.216207104	0.660732235	up	13039
GO:0042744	hydrogen peroxide catabolic process	GOBP	12	-0.249132532	0.779476661	0.639518921	0.93066438	down	NA
GO:0042754	negative regulation of circadian rhythm	GOBP	18	-1.074026376	0.341630213	1.01E-08	9.89E-06	down	18627, 13489, 12952, 20466
GO:0042769	DNA damage response, detection of DNA damage	GOBP	5	0.3877859	1.473714229	0.581256075	0.914286455	up	NA
GO:0043062	extracellular structure organization	GOBP	200	0.360102845	1.433476832	0.00328176	0.061979975	up	94214, 18128, 11977, 12306, 373864, 18595, 68169, 227753, 12814, 13717, 246228, 54156
GO:0043153	entrainment of circadian clock by photoperiod	GOBP	18	-0.720127697	0.486690103	2.78E-04	0.011672273	down	12952, 18854
GO:0043243	positive regulation of protein complex disassembly	GOBP	21	-0.674136467	0.509596284	0.001103555	0.029887949	down	63873
GO:0043455	regulation of secondary metabolic process	GOBP	10	-0.305651299	0.736643443	0.548325119	0.905522556	down	NA
GO:0043524	negative regulation of neuron apoptotic process	GOBP	165	-0.453347784	0.635497079	1.43E-04	0.007423073	down	18212, 16443, 19229, 15505, 216439, 11977, 18049, 22393, 12282, 18008, 12721, 68169, 20845
GO:0043568	positive regulation of insulin-like growth factor receptor signaling pathway	GOBP	10	-0.653217962	0.520368553	0.018196922	0.177940294	down	16009
GO:0044275	cellular carbohydrate catabolic process	GOBP	28	-0.560273017	0.571053135	0.018346957	0.178214523	down	11554
GO:0044342	type B pancreatic cell proliferation	GOBP	18	0.184634072	1.202778229	0.645056729	0.931280979	up	16009, 18133
GO:0045084	positive regulation of interleukin-12 biosynthetic process	GOBP	7	1.165669757	3.208070791	3.28E-05	0.002486188	up	19696, 21899
GO:0045137	development of primary sexual characteristics	GOBP	182	0.180546239	1.197871508	0.18822262	0.624473174	up	381677, 56449, 12167, 16848, 18595, 15894
GO:0045333	cellular respiration	GOBP	131	-0.167954049	0.845392681	0.293225851	0.742584949	down	18021, 12398, 66972
GO:0045454	cell redox homeostasis	GOBP	61	0.061098721	1.06300385	0.784637304	0.969533216	up	NA
GO:0045744	negative regulation of G-protein coupled receptor protein signaling pathway	GOBP	47	-0.792575397	0.452677468	2.69E-07	9.53E-05	down	12323, 19736, 13489, 12952, 54609, 18806, 381853
GO:0045930	negative regulation of mitotic cell cycle	GOBP	177	0.353470881	1.42400152	0.007148104	0.103634226	up	12035, 26941, 12795, 66591, 18854
GO:0045955	negative regulation of calcium ion-dependent exocytosis	GOBP	12	0.582217682	1.790003691	0.158490351	0.581072669	up	18128
GO:0046697	decidualization	GOBP	15	0.920644696	2.51090864	4.92E-04	0.017138364	up	19225, 13039
GO:0046826	negative regulation of protein export from nucleus	GOBP	7	-0.206807843	0.813175892	0.738035957	0.957939017	down	NA
GO:0046878	positive regulation of saliva secretion	GOBP	4	-0.150977542	0.85986701	0.85707103	0.979336148	down	11554, 21333
GO:0048008	platelet-derived growth factor receptor signaling pathway	GOBP	56	0.159433544	1.172846317	0.532047663	0.897485245	up	234593, 18595, 26941
GO:0048015	phosphatidylinositol-mediated signaling	GOBP	122	0.248622878	1.282258373	0.120855748	0.510103462	up	18212, 19699, 244281, 16001, 216439, 22350, 18595, 26941, 227753, 16600, 18806
GO:0048017	inositol lipid-mediated signaling	GOBP	126	0.282068508	1.32586955	0.071498752	0.386747755	up	18212, 19699, 244281, 16001, 216439, 22350, 18595, 26941, 227753, 16600, 18806
GO:0048102	autophagic cell death	GOBP	7	1.154950685	3.173866895	4.70E-05	0.00325033	up	60599
GO:0048167	regulation of synaptic plasticity	GOBP	183	-0.724744579	0.484448292	1.21E-11	9.32E-08	down	18212, 72555, 11941, 19699, 217692, 12323, 19418, 19229, 13385, 19417, 22249, 19259, 13489, 12890, 381677, 56876, 19339, 19225, 18125, 171180, 11554, 211134, 228550, 20845
GO:0048251	elastic fiber assembly	GOBP	6	1.215313177	3.371349728	2.43E-05	0.001915095	up	11977
GO:0048701	embryonic cranial skeleton morphogenesis	GOBP	40	0.263113851	1.300974828	0.336556914	0.782539797	up	270685, 21813, 18595
GO:0048730	epidermis morphogenesis	GOBP	25	0.788567195	2.200241649	5.05E-04	0.017504241	up	18128, 11977, 13039, 16600
GO:0048863	stem cell differentiation	GOBP	161	0.027143501	1.027515242	0.848859217	0.978164112	up	15526, 18128, 18187, 22422, 18595, 20665
GO:0050732	negative regulation of peptidyl-tyrosine phosphorylation	GOBP	46	-0.136839642	0.872110065	0.608127899	0.922301695	down	231125
GO:0050748	negative regulation of lipoprotein metabolic process	GOBP	5	-0.356472503	0.700141723	0.622829442	0.927395735	down	NA
GO:0050803	regulation of synapse structure or activity	GOBP	129	-0.440068797	0.643992115	7.89E-04	0.023478096	down	18212, 19699, 18213, 64085, 12323, 270190, 104156, 13048, 13489, 216856, 74762
GO:0050817	coagulation	GOBP	158	0.340675373	1.405896774	0.016370803	0.165547315	up	72828, 77889, 12306, 18595, 11747
GO:0050866	negative regulation of cell activation	GOBP	140	0.111943388	1.118449542	0.474622734	0.872303799	up	72828, 18595, 15354
GO:0050885	neuromuscular process controlling balance	GOBP	61	-0.64558446	0.524355987	1.01E-05	0.001048481	down	268859, 16531, 11941, 100072, 12323, 243961, 13385, 216856
GO:0050886	endocrine process	GOBP	70	-0.514070235	0.598056388	0.001118662	0.030192275	down	20112, 12952, 11554, 21333
GO:0050905	neuromuscular process	GOBP	117	-0.638758936	0.527947234	1.28E-07	5.85E-05	down	268859, 16531, 11941, 100072, 12323, 16510, 16498, 243961, 13385, 13489, 216856
GO:0050951	sensory perception of temperature stimulus	GOBP	19	-0.716310162	0.488551611	5.42E-04	0.018030207	down	224671, 270190, 18216
GO:0051187	cofactor catabolic process	GOBP	14	-0.165680316	0.847317065	0.710161329	0.948503145	down	NA
GO:0051290	protein heterotetramerization	GOBP	23	0.81320517	2.255124474	3.99E-04	0.014814632	up	12306, 319151, 319150
GO:0051297	centrosome organization	GOBP	116	0.257791634	1.29406915	0.137640941	0.544980509	up	234094, 12175, 216846, 225659
GO:0051339	regulation of lyase activity	GOBP	58	-0.716558731	0.488430187	1.68E-06	2.97E-04	down	13489, 22393, 18125, 11554, 22355
GO:0051384	response to glucocorticoid	GOBP	54	0.454176994	1.574876717	0.035034289	0.265308209	up	94180, 93721
GO:0051482	positive regulation of cytosolic calcium ion concentration involved in phospholipase C-activating G-protein coupled signaling pathway	GOBP	17	0.411083495	1.508451299	0.275491498	0.726939677	up	13489, 574402
GO:0051541	elastin metabolic process	GOBP	5	1.142216411	3.133706253	2.34E-04	0.01035519	up	11977
GO:0051592	response to calcium ion	GOBP	87	-0.132498918	0.875903882	0.481361407	0.875489375	down	16531, 20191, 16510, 72413, 18021, 66972, 11810, 11747, 20271, 107589, 13605, 381853
GO:0051642	centrosome localization	GOBP	22	0.312998866	1.36751998	0.391174413	0.827994687	up	22350
GO:0051703	intraspecies interaction between organisms	GOBP	39	-0.600734975	0.548408421	9.06E-04	0.025710188	down	56717, 243961, 13385, 216856
GO:0051968	positive regulation of synaptic transmission, glutamatergic	GOBP	23	-0.508498097	0.601398143	0.044474699	0.300088802	down	18212, 19699, 19229, 216856, 19225
GO:0055001	muscle cell development	GOBP	150	-0.262973814	0.768762028	0.057734627	0.345610199	down	12298, 56717, 67655, 21916, 18128, 18021, 18595, 11554, 20190, 64082
GO:0055003	cardiac myofibril assembly	GOBP	11	0.545274872	1.725082495	0.222240447	0.668263488	up	18595
GO:0055123	digestive system development	GOBP	122	0.28880851	1.334836096	0.071757488	0.387609699	up	16001, 218772, 18128, 233651, 18595, 20665, 14241
GO:0060013	righting reflex	GOBP	11	-0.549957314	0.576974439	0.090693363	0.433460926	down	319974, 243961
GO:0060029	convergent extension involved in organogenesis	GOBP	8	-0.671265732	0.511061302	0.062934195	0.36114712	down	NA
GO:0060074	synapse maturation	GOBP	24	-0.719629395	0.486932682	1.37E-04	0.007414316	down	19699, 12323, 243961
GO:0060078	regulation of postsynaptic membrane potential	GOBP	87	-0.665983242	0.513768121	1.04E-06	2.02E-04	down	108013, 19699, 13048, 19229, 243961, 13385, 216856, 11554, 18216
GO:0060164	regulation of timing of neuron differentiation	GOBP	5	0.233799861	1.263391613	0.780437126	0.968085629	up	NA
GO:0060193	positive regulation of lipase activity	GOBP	40	0.391222968	1.478788199	0.131030914	0.53259048	up	12323, 18595
GO:0060324	face development	GOBP	53	0.137825039	1.147774717	0.578347548	0.912887825	up	18595
GO:0060384	innervation	GOBP	21	-0.655953675	0.51894692	0.001325998	0.034130808	down	16206, 225743, 77018, 22249, 18164
GO:0060437	lung growth	GOBP	6	1.328161995	3.774100193	7.81E-08	4.35E-05	up	18595
GO:0060688	regulation of morphogenesis of a branching structure	GOBP	63	0.397778968	1.488514984	0.076702876	0.39567745	up	104156, 12034, 18595
GO:0060997	dendritic spine morphogenesis	GOBP	52	-0.776287826	0.460110857	1.96E-07	8.03E-05	down	19699, 217692, 12323, 270190, 13048, 243961, 13385, 71974, 228550
GO:0061041	regulation of wound healing	GOBP	97	0.443964029	1.55887441	0.00636999	0.095367262	up	18754, 72828, 77889, 12306, 18595, 74318, 107351, 11747, 227753, 107589
GO:0061046	regulation of branching involved in lung morphogenesis	GOBP	6	1.150132683	3.158611976	5.50E-05	0.003667641	up	18595
GO:0061298	retina vasculature development in camera-type eye	GOBP	23	0.640916449	1.898219704	0.042370552	0.290924564	up	18595
GO:0061439	kidney vasculature morphogenesis	GOBP	5	1.335503749	3.801910672	3.63E-07	1.03E-04	up	18595
GO:0061549	sympathetic ganglion development	GOBP	7	-0.497062858	0.608314745	0.265044275	0.717958467	down	18187
GO:0070293	renal absorption	GOBP	14	1.099427214	3.002445773	1.56E-05	0.001415895	up	26941, 227753
GO:0070341	fat cell proliferation	GOBP	9	-0.79129654	0.453256749	4.58E-04	0.016298005	down	18627
GO:0070345	negative regulation of fat cell proliferation	GOBP	5	-0.91078505	0.402208347	8.36E-05	0.005054827	down	18627
GO:0070528	protein kinase C signaling	GOBP	28	-0.634642228	0.530125118	9.17E-04	0.025816875	down	18755
GO:0070936	protein K48-linked ubiquitination	GOBP	45	0.322283854	1.380276517	0.194618143	0.631982313	up	NA
GO:0071229	cellular response to acid chemical	GOBP	123	0.324299868	1.383061982	0.035353583	0.266715338	up	18212, 19229, 16835, 230784, 56876, 11977, 18049, 12306, 18595, 66508
GO:0071280	cellular response to copper ion	GOBP	4	1.245903309	3.476073349	4.71E-05	0.00325033	up	11977
GO:0071447	cellular response to hydroperoxide	GOBP	6	1.355880833	3.880177242	2.68E-08	1.74E-05	up	60599
GO:0071476	cellular hypotonic response	GOBP	8	-0.832724718	0.434862792	0.001224361	0.032154939	down	107589, 63873
GO:0071526	semaphorin-plexin signaling pathway	GOBP	49	-0.627039618	0.534170812	5.48E-04	0.018030207	down	243743, 12933, 54712, 18187, 67784
GO:0071726	cellular response to diacyl bacterial lipopeptide	GOBP	4	1.224799115	3.403482305	5.16E-04	0.017734526	up	21899
GO:0071824	protein-DNA complex subunit organization	GOBP	185	0.349089242	1.417775709	0.008207701	0.113649044	up	23996, 20667, 12615, 17216, 319151, 319150, 66929
GO:0071875	adrenergic receptor signaling pathway	GOBP	24	-0.70255486	0.495318217	4.11E-04	0.015194047	down	18125, 11554
GO:0071880	adenylate cyclase-activating adrenergic receptor signaling pathway	GOBP	14	-0.715621705	0.488888073	0.001325829	0.034130808	down	11554
GO:0072006	nephron development	GOBP	148	0.129739876	1.138532185	0.436432119	0.851894527	up	67703, 211401, 269152, 23908, 18128, 233651, 22422, 18595
GO:0072224	metanephric glomerulus development	GOBP	14	0.903107886	2.467259168	0.001894713	0.043595167	up	18595
GO:0072497	mesenchymal stem cell differentiation	GOBP	8	1.037047172	2.820875144	2.88E-04	0.011830218	up	18595
GO:0072524	pyridine-containing compound metabolic process	GOBP	155	-0.189762229	0.827155784	0.22475884	0.672466034	down	108099, 16498, 13807, 12398
GO:0072665	protein localization to vacuole	GOBP	47	0.505020593	1.657019644	0.024429048	0.211173878	up	22350, 20955
GO:0090270	regulation of fibroblast growth factor production	GOBP	5	0.731588544	2.078379584	0.161608747	0.587394327	up	19225
GO:0090399	replicative senescence	GOBP	6	-0.384608846	0.680716849	0.501776472	0.88931072	down	NA
GO:0090520	sphingolipid mediated signaling pathway	GOBP	9	1.010036652	2.745701649	0.001263935	0.033082872	up	22350
GO:0097106	postsynaptic density organization	GOBP	5	-0.788583596	0.454488078	0.004729802	0.080200992	down	19699, 216856
GO:0097154	GABAergic neuron differentiation	GOBP	11	-0.634270255	0.530322347	0.021375173	0.1945465	down	13489
GO:0097237	cellular response to toxic substance	GOBP	6	-0.866584004	0.420385133	3.92E-04	0.014624717	down	99382, 18386
GO:0097284	hepatocyte apoptotic process	GOBP	13	0.834798329	2.304349282	0.005828495	0.091665558	up	16001, 227753
GO:0097306	cellular response to alcohol	GOBP	29	0.532139433	1.702570952	0.054175108	0.335502483	up	18754, 16439, 12385, 60599
GO:0097479	synaptic vesicle localization	GOBP	143	-0.558634631	0.571989508	5.05E-06	6.06E-04	down	224671, 22249, 12890, 216856, 19339, 171180, 83762, 18806
GO:0098657	import into cell	GOBP	53	-0.566226152	0.567663678	7.50E-04	0.0226427	down	18627, 13489, 18125, 18216
GO:0099003	vesicle-mediated transport in synapse	GOBP	110	-0.624682663	0.535431314	1.95E-06	3.17E-04	down	224671, 22249, 12890, 19339, 171180, 83762, 18806
GO:0099504	synaptic vesicle cycle	GOBP	122	-0.605806882	0.545633987	1.82E-06	3.07E-04	down	224671, 22249, 12890, 216856, 19339, 171180, 83762, 18806
GO:0099601	regulation of neurotransmitter receptor activity	GOBP	42	-0.907167464	0.403666005	1.88E-08	1.47E-05	down	72555, 19699, 269994, 12300, 19418, 19229, 243961, 13385, 19417, 72978, 216856
GO:1900028	negative regulation of ruffle assembly	GOBP	5	1.181017794	3.257688173	3.05E-04	0.012124875	up	107351
GO:1900044	regulation of protein K63-linked ubiquitination	GOBP	6	0.837359759	2.310259276	0.067927462	0.374176698	up	70097
GO:1900047	negative regulation of hemostasis	GOBP	27	0.618982295	1.857037163	0.02047044	0.18927604	up	72828, 12306, 18595, 11747
GO:1900449	regulation of glutamate receptor signaling pathway	GOBP	42	-0.918419168	0.399149531	1.63E-08	1.42E-05	down	72555, 19699, 269994, 12300, 19418, 19229, 243961, 13385, 19417, 72978, 216856
GO:1900619	acetate ester metabolic process	GOBP	6	0.18718976	1.205856086	0.805338947	0.970725081	up	NA
GO:1901201	regulation of extracellular matrix assembly	GOBP	10	0.631997126	1.881364151	0.126126005	0.521900712	up	18128
GO:1901317	regulation of flagellated sperm motility	GOBP	1	1.474816494	4.370233735	0.001410454	0.035488839	up	11747
GO:1902115	regulation of organelle assembly	GOBP	141	0.191733011	1.211347057	0.216563138	0.660732235	up	22350, 54609, 15114, 225020, 227753, 225659
GO:1902732	positive regulation of chondrocyte proliferation	GOBP	3	0.299346243	1.348976617	0.796194968	0.970725081	up	NA
GO:1903725	regulation of phospholipid metabolic process	GOBP	47	-0.006512495	0.993508666	0.980072898	0.99569473	down	19229, 57257, 18595
GO:1904888	cranial skeletal system development	GOBP	52	0.221531329	1.247986346	0.368157006	0.809450933	up	270685, 21813, 18595
GO:1904936	interneuron migration	GOBP	6	-0.736292453	0.478886121	0.010783823	0.13142784	down	13489
GO:1904994	regulation of leukocyte adhesion to vascular endothelial cell	GOBP	9	0.976632361	2.655498407	8.10E-04	0.023652426	up	16600, 15894
GO:1990000	amyloid fibril formation	GOBP	5	1.129496039	3.094096802	3.35E-04	0.01273948	up	227753
GO:1990542	mitochondrial transmembrane transport	GOBP	43	-0.396942437	0.672372728	0.089334112	0.429332145	down	66972
GO:2000114	regulation of establishment of cell polarity	GOBP	19	0.98954984	2.690023259	1.05E-05	0.001066319	up	19229, 107351, 227753
GO:2000323	negative regulation of glucocorticoid receptor signaling pathway	GOBP	7	-1.136852885	0.320827114	2.22E-07	8.67E-05	down	12952
GO:2000425	regulation of apoptotic cell clearance	GOBP	3	0.487151306	1.627672868	0.567254557	0.91185861	up	NA
GO:2000463	positive regulation of excitatory postsynaptic potential	GOBP	26	-0.83012157	0.435996279	1.76E-06	3.05E-04	down	19699, 13048, 19229, 243961, 13385, 216856
GO:2000535	regulation of entry of bacterium into host cell	GOBP	5	1.008475168	2.741417625	0.005828989	0.091665558	up	NA
GO:2000736	regulation of stem cell differentiation	GOBP	38	0.558703737	1.748404638	0.014770169	0.157274746	up	15526, 18128, 18595
GO:2000739	regulation of mesenchymal stem cell differentiation	GOBP	6	1.163191203	3.20012926	3.57E-05	0.002650903	up	18595
GO:2001023	regulation of response to drug	GOBP	5	-0.856154054	0.424792674	5.60E-04	0.018190732	down	19259
GO:2001044	regulation of integrin-mediated signaling pathway	GOBP	13	0.455219133	1.576518813	0.317624181	0.764935329	up	12385, 21857
GO:2001235	positive regulation of apoptotic signaling pathway	GOBP	168	0.5548897	1.74174886	7.60E-06	8.01E-04	up	12323, 11783, 12385, 60599, 12167, 26941, 227753, 18952, 18854, 72287
