## Supplemental File 4_BIC for "RAI1 Regulates Activity-Dependent Nascent Transcription and Synaptic Scaling"

Id	name	ConceptType	#Genes	Coeff	OddsRatio	P-Value	FDR	Direction	SigGenes
GO:0000070	mitotic sister chromatid segregation	GOBP	146	-0.548210247	0.577983333	4.64E-06	0.004574053	down	54194, 78658, 11920, 12615, 108907, 54141, 71819, 229841, 56742, 52276
GO:0000239	pachytene	GOBP	4	0.500365923	1.649324686	0.646674912	0.947900028	up	NA
GO:0000387	spliceosomal snRNP assembly	GOBP	37	-0.133535477	0.874996426	0.66462105	0.949511335	down	NA
GO:0000920	cell separation after cytokinesis	GOBP	14	-0.431812767	0.649330942	0.140522806	0.574163375	down	NA
GO:0000959	mitochondrial RNA metabolic process	GOBP	35	0.122871616	1.130739243	0.707615431	0.959849685	up	226153
GO:0001505	regulation of neurotransmitter levels	GOBP	204	0.469933964	1.59988854	2.49E-04	0.01962672	up	18627, 16513, 94245, 80976, 16504, 14664, 11423, 70129
GO:0001522	pseudouridine synthesis	GOBP	29	0.534832957	1.707163049	0.158848249	0.605001357	up	NA
GO:0001964	startle response	GOBP	33	-0.379948433	0.683896675	0.100414608	0.499304519	down	11994, 56320, 14654
GO:0001974	blood vessel remodeling	GOBP	41	0.441950814	1.555739218	0.080520537	0.457769819	up	21808
GO:0001976	neurological system process involved in regulation of systemic arterial blood pressure	GOBP	14	0.971786885	2.642662376	8.24E-04	0.041198656	up	21336
GO:0002021	response to dietary excess	GOBP	23	-0.343788553	0.709078845	0.248978797	0.725395754	down	81004
GO:0002209	behavioral defense response	GOBP	43	-0.199182899	0.819400012	0.416468861	0.856590738	down	12426
GO:0002244	hematopoietic progenitor cell differentiation	GOBP	111	-0.050978329	0.950299264	0.75979127	0.968297785	down	16590, 16498, 330662, 18128, 83964, 216805, 20677, 18595, 170574, 21973
GO:0002251	organ or tissue specific immune response	GOBP	14	-0.316811625	0.728467968	0.383646543	0.837047003	down	NA
GO:0002315	marginal zone B cell differentiation	GOBP	8	0.522198443	1.68572956	0.333305655	0.804895992	up	18129, 16848
GO:0002385	mucosal immune response	GOBP	14	-0.316811625	0.728467968	0.383646543	0.837047003	down	NA
GO:0002551	mast cell chemotaxis	GOBP	12	0.961237935	2.614931587	0.003611772	0.102893892	up	16590
GO:0003073	regulation of systemic arterial blood pressure	GOBP	87	0.410633695	1.50777295	0.040139868	0.333257351	up	52589, 21336
GO:0003357	noradrenergic neuron differentiation	GOBP	6	1.452517364	4.273859845	4.12E-06	0.004574053	up	20677, 17172
GO:0003413	chondrocyte differentiation involved in endochondral bone morphogenesis	GOBP	9	-0.51085541	0.599982129	0.066549104	0.41794123	down	21813, 19411
GO:0006275	regulation of DNA replication	GOBP	104	-0.364715646	0.694394077	0.008207108	0.14956879	down	12317, 78903, 68968, 13134, 52808, 18595, 52679
GO:0006323	DNA packaging	GOBP	162	-0.073446059	0.929186266	0.631939017	0.943915039	down	54194, 101685, 78658, 68968, 52808, 75751, 12615, 21973, 108907, 319148
GO:0006626	protein targeting to mitochondrion	GOBP	128	0.371700951	1.450199236	0.014004569	0.197176239	up	67184, 14534
GO:0006836	neurotransmitter transport	GOBP	210	0.408659877	1.504799816	0.002376251	0.080585902	up	18627, 16513, 94245, 80976, 16504, 14664, 56774
GO:0006839	mitochondrial transport	GOBP	221	0.246289265	1.279269568	0.048274609	0.359190714	up	67184, 14534
GO:0006878	cellular copper ion homeostasis	GOBP	18	0.083374275	1.08694855	0.867792281	0.983896853	up	NA
GO:0006975	DNA damage induced protein phosphorylation	GOBP	6	1.234081075	3.435220361	8.59E-05	0.011961413	up	12952, 11920
GO:0007163	establishment or maintenance of cell polarity	GOBP	173	-0.330255513	0.718740063	0.00469764	0.115059929	down	270190, 18762, 83964, 22350, 12385, 57342, 71461, 107351, 227753, 12615, 15213, 16772, 56513, 54141
GO:0007215	glutamate receptor signaling pathway	GOBP	74	0.531275339	1.701100405	0.007936158	0.147536186	up	19699, 19417, 20605
GO:0007218	neuropeptide signaling pathway	GOBP	53	0.070011818	1.072520857	0.786892316	0.973010689	up	18155, 20605, 14654
GO:0007224	smoothened signaling pathway	GOBP	142	-0.361080978	0.696922561	0.004729136	0.115059929	down	140810, 14634, 12385, 21813, 58198, 245866, 76967, 20689
GO:0007229	integrin-mediated signaling pathway	GOBP	80	-0.540996753	0.582167686	6.42E-05	0.010425986	down	16410, 16419, 12385
GO:0007616	long-term memory	GOBP	30	1.013369658	2.754868357	6.85E-07	0.003964155	up	19699, 18762, 21336, 12307, 78405
GO:0008037	cell recognition	GOBP	97	-0.060962485	0.940858536	0.745420239	0.966206952	down	13838, 270190, 67331
GO:0008210	estrogen metabolic process	GOBP	15	-0.776252171	0.460127262	4.14E-05	0.008456866	down	18595
GO:0008277	regulation of G-protein coupled receptor protein signaling pathway	GOBP	98	0.250169269	1.284242781	0.184558868	0.646283162	up	217124, 12952, 94245, 239217, 19218
GO:0008291	acetylcholine metabolic process	GOBP	6	1.365172504	3.916398589	8.12E-06	0.005188256	up	11423, 70129
GO:0008344	adult locomotory behavior	GOBP	96	-0.01481168	0.985297474	0.934482406	0.992163432	down	13838, 11994, 22223, 16513, 78405, 14654
GO:0009451	RNA modification	GOBP	142	0.077183851	1.080240661	0.662338761	0.948639685	up	110532, 69113, 14113, 11810, 60507
GO:0009648	photoperiodism	GOBP	18	1.100626549	3.006048871	1.52E-06	0.003964155	up	12953, 53376, 12952
GO:0010001	glial cell differentiation	GOBP	219	0.016411168	1.016546571	0.900744187	0.98829718	up	19699, 67916, 13838, 18128, 14634, 16513, 20655, 20677, 50913, 13392, 12568, 17172, 18377, 12767
GO:0010171	body morphogenesis	GOBP	57	-0.43045885	0.650210677	0.008905548	0.153340561	down	21808, 102693, 18595, 13395
GO:0010469	regulation of receptor activity	GOBP	115	0.41791465	1.51879104	0.013189023	0.193010088	up	19699, 19417
GO:0010632	regulation of epithelial cell migration	GOBP	156	-0.183535907	0.832321989	0.177884606	0.6330897	down	14026, 67916, 15184, 330662, 70097, 23938, 18128, 21808, 21336, 21813, 69216
GO:0010656	negative regulation of muscle cell apoptotic process	GOBP	40	-0.146771335	0.863491405	0.57319493	0.927619605	down	16452
GO:0010958	regulation of amino acid import	GOBP	2	1.476651684	4.378261309	1.92E-04	0.017843575	up	18627
GO:0010985	negative regulation of lipoprotein particle clearance	GOBP	3	0.314907389	1.370132415	0.744107621	0.966206952	up	NA
GO:0014807	regulation of somitogenesis	GOBP	7	0.882778151	2.417606862	0.07696953	0.446698168	up	18128, 16848
GO:0014891	striated muscle atrophy	GOBP	3	-0.493232125	0.610649505	0.310824242	0.788212009	down	227753
GO:0015804	neutral amino acid transport	GOBP	29	1.045648735	2.845243734	2.96E-06	0.004574053	up	76257, 67760, 14664
GO:0015849	organic acid transport	GOBP	158	0.45552011	1.57699338	0.005353321	0.124644495	up	11987, 18627, 14081, 16513, 58807, 76257, 67760, 14664, 14077, 56774
GO:0016553	base conversion or substitution editing	GOBP	14	-0.657818763	0.51797994	0.001888749	0.070489183	down	110532, 11810
GO:0018298	protein-chromophore linkage	GOBP	6	1.284805627	3.613965432	2.12E-05	0.007705175	up	12953, 12952
GO:0019226	transmission of nerve impulse	GOBP	70	0.004994498	1.005006991	0.981586618	0.999384183	up	83964, 20655, 14654
GO:0019249	lactate biosynthetic process	GOBP	5	1.365347276	3.917083123	8.08E-06	0.005188256	up	18627, 16828
GO:0019395	fatty acid oxidation	GOBP	118	-0.151488671	0.859427619	0.396794188	0.844012726	down	14077, 13177, 67460
GO:0019731	antibacterial humoral response	GOBP	15	0.381282541	1.464161232	0.382874579	0.836149844	up	NA
GO:0019919	peptidyl-arginine methylation, to asymmetrical-dimethyl arginine	GOBP	5	0.502883277	1.65348185	0.514295802	0.907170343	up	NA
GO:0021529	spinal cord oligodendrocyte cell differentiation	GOBP	7	-0.578246877	0.560880798	0.112004008	0.525447917	down	50913, 17172
GO:0021675	nerve development	GOBP	51	0.319742091	1.376772636	0.172669447	0.627596312	up	270190, 77018, 14634, 58198, 78405
GO:0021861	forebrain radial glial cell differentiation	GOBP	6	-0.74369768	0.475352959	1.53E-04	0.016132994	down	14634
GO:0023019	signal transduction involved in regulation of gene expression	GOBP	17	-0.635895923	0.52946092	3.30E-04	0.023382156	down	11545, 18595
GO:0023058	adaptation of signaling pathway	GOBP	26	0.693918059	2.001542351	0.012910155	0.191272567	up	19218
GO:0030091	protein repair	GOBP	6	-0.659463168	0.517128871	0.004757562	0.115059929	down	NA
GO:0030198	extracellular matrix organization	GOBP	199	-0.256560233	0.77370839	0.027957502	0.282026335	down	18128, 21808, 50527, 102693, 18595, 227753, 56401, 12814, 14251
GO:0030324	lung development	GOBP	204	-0.281260571	0.754831623	0.014715722	0.202684343	down	18128, 14634, 71461, 21813, 18595, 74318, 16772, 17172, 22773, 15483
GO:0030325	adrenal gland development	GOBP	22	-0.614821814	0.540737238	4.08E-04	0.027218442	down	18595, 17172
GO:0031099	regeneration	GOBP	92	-0.310169671	0.733322522	0.042707418	0.341659346	down	13838, 18746, 16452, 74318, 18377, 14102
GO:0031279	regulation of cyclase activity	GOBP	57	0.719585526	2.053581879	3.47E-04	0.023966856	up	15444
GO:0031280	negative regulation of cyclase activity	GOBP	13	1.162236798	3.197076497	1.08E-05	0.005255821	up	15444
GO:0031282	regulation of guanylate cyclase activity	GOBP	6	1.414327644	4.113719652	2.17E-06	0.004237188	up	15444
GO:0031579	membrane raft organization	GOBP	18	-0.521234697	0.593786948	0.017946036	0.225036896	down	227753, 14251
GO:0031584	activation of phospholipase D activity	GOBP	6	1.328746752	3.77630777	2.17E-05	0.007705175	up	18762, 15444
GO:0032409	regulation of transporter activity	GOBP	195	0.176151373	1.192618575	0.194922839	0.658466066	up	19699, 19417, 20866, 66894, 235281
GO:0032486	Rap protein signal transduction	GOBP	11	-0.449071261	0.638220617	0.13756845	0.568645421	down	NA
GO:0032488	Cdc42 protein signal transduction	GOBP	6	-0.711394116	0.490959266	4.42E-04	0.028058836	down	11303
GO:0032528	microvillus organization	GOBP	22	-0.623564602	0.536030293	2.74E-04	0.021182198	down	22350, 27205, 18805
GO:0032530	regulation of microvillus organization	GOBP	11	-0.692880974	0.500133121	2.17E-04	0.018045363	down	22350, 27205, 18805
GO:0032762	mast cell cytokine production	GOBP	7	1.221070568	3.390815889	1.21E-04	0.014351404	up	16590
GO:0032878	regulation of establishment or maintenance of cell polarity	GOBP	25	-0.492006506	0.611398388	0.01718306	0.220803737	down	107351, 227753
GO:0033002	muscle cell proliferation	GOBP	178	-0.086567149	0.917073966	0.526759016	0.914139088	down	234593, 20181, 18128, 16452, 21808, 21336, 21813, 16009
GO:0033127	regulation of histone phosphorylation	GOBP	14	1.027361006	2.793683585	3.20E-04	0.022930604	up	73086, 54194, 11920
GO:0033327	Leydig cell differentiation	GOBP	9	-0.846122709	0.429075361	4.24E-05	0.008456866	down	18595
GO:0033555	multicellular organismal response to stress	GOBP	82	0.121702912	1.129418515	0.541336389	0.919361096	up	19699, 15184, 56461, 21336
GO:0034109	homotypic cell-cell adhesion	GOBP	66	-0.620082923	0.537899832	1.36E-05	0.005893441	down	67916, 214058, 18595, 208936, 19218, 67451, 18761, 114584
GO:0034377	plasma lipoprotein particle assembly	GOBP	16	-0.568336659	0.566466883	0.005316282	0.124152703	down	11303, 20652
GO:0034389	lipid particle organization	GOBP	13	0.991437377	2.695105572	0.001237568	0.054921687	up	14705, 228859
GO:0034754	cellular hormone metabolic process	GOBP	79	-0.522192003	0.593218784	3.09E-04	0.022930604	down	18595, 78925
GO:0035137	hindlimb morphogenesis	GOBP	38	-0.544906663	0.579895907	9.53E-04	0.045613657	down	18128, 58198, 20689, 19411
GO:0035265	organ growth	GOBP	174	-0.301817253	0.739473189	0.013342166	0.194158379	down	67655, 20181, 18128, 21808, 19401, 50523, 21813, 18595, 19411
GO:0035270	endocrine system development	GOBP	103	-0.243803065	0.783641946	0.136450827	0.567187409	down	17932, 20677, 18595, 17172
GO:0035335	peptidyl-tyrosine dephosphorylation	GOBP	26	-0.072164086	0.930378221	0.849478204	0.979966467	down	NA
GO:0035418	protein localization to synapse	GOBP	30	0.668613635	1.951529912	0.016496803	0.216596259	up	19699, 12568
GO:0035434	copper ion transmembrane transport	GOBP	5	-0.550390991	0.576724272	0.117379918	0.53182843	down	NA
GO:0035701	hematopoietic stem cell migration	GOBP	4	1.298763709	3.664763151	1.88E-04	0.017843575	up	16590, 12767
GO:0035924	cellular response to vascular endothelial growth factor stimulus	GOBP	36	-0.727573692	0.48307967	2.16E-05	0.007705175	down	18128, 18595, 239337
GO:0035967	cellular response to topologically incorrect protein	GOBP	87	0.557422698	1.746166297	0.002012331	0.072674614	up	50527, 69310, 214424
GO:0038179	neurotrophin signaling pathway	GOBP	31	0.147915436	1.159414847	0.650966631	0.948639685	up	NA
GO:0042637	catagen	GOBP	5	1.117180366	3.056224607	0.003316081	0.099895302	up	21808
GO:0042744	hydrogen peroxide catabolic process	GOBP	12	1.085481415	2.96086488	3.78E-04	0.025641513	up	50493, 11757
GO:0042754	negative regulation of circadian rhythm	GOBP	18	1.064925652	2.90062332	8.97E-06	0.005188256	up	12953, 18627, 12952, 19218
GO:0042769	DNA damage response, detection of DNA damage	GOBP	5	1.366709597	3.922423087	7.79E-06	0.005188256	up	11545, 20677
GO:0043062	extracellular structure organization	GOBP	200	-0.253733809	0.775898312	0.029665958	0.290696573	down	18128, 21808, 50527, 102693, 18595, 227753, 56401, 12814, 14251
GO:0043153	entrainment of circadian clock by photoperiod	GOBP	18	1.100626549	3.006048871	1.52E-06	0.003964155	up	12953, 53376, 12952
GO:0043243	positive regulation of protein complex disassembly	GOBP	21	0.005479724	1.005494765	0.98897394	0.999384183	up	NA
GO:0043455	regulation of secondary metabolic process	GOBP	10	1.092918499	2.982967167	3.13E-04	0.022930604	up	18648, 15483
GO:0043524	negative regulation of neuron apoptotic process	GOBP	165	0.441816677	1.55553055	0.001307014	0.056324356	up	16452, 12282, 20655, 11757, 78405
GO:0043568	positive regulation of insulin-like growth factor receptor signaling pathway	GOBP	10	1.062250291	2.892873478	3.75E-04	0.025629411	up	16009, 16010
GO:0044275	cellular carbohydrate catabolic process	GOBP	28	1.006907372	2.737123008	1.19E-05	0.005477602	up	18648, 15483
GO:0044342	type B pancreatic cell proliferation	GOBP	18	0.91857911	2.505727496	5.04E-04	0.029843137	up	16009, 16010
GO:0045084	positive regulation of interleukin-12 biosynthetic process	GOBP	7	0.175856647	1.192267132	0.802558873	0.978434669	up	NA
GO:0045137	development of primary sexual characteristics	GOBP	182	-0.096918499	0.907629976	0.475571913	0.892279429	down	16590, 16410, 19401, 13134, 20655, 16848, 18595, 76850, 14366
GO:0045333	cellular respiration	GOBP	131	0.149241697	1.160953554	0.367218005	0.825209	up	216805, 69802, 15926, 56412
GO:0045454	cell redox homeostasis	GOBP	61	0.67208712	1.958320307	2.43E-04	0.019376161	up	50493, 18230, 70561, 50527, 11757
GO:0045744	negative regulation of G-protein coupled receptor protein signaling pathway	GOBP	47	0.491854344	1.635345905	0.049236616	0.362450811	up	12952, 19218
GO:0045930	negative regulation of mitotic cell cycle	GOBP	177	-0.319584828	0.726450576	0.006562451	0.135647157	down	20677, 11920, 52679, 67941, 21973, 229841, 208628
GO:0045955	negative regulation of calcium ion-dependent exocytosis	GOBP	12	-0.504941435	0.603540921	0.052043984	0.368932208	down	18128
GO:0046697	decidualization	GOBP	15	-0.492411045	0.611151103	0.0492514	0.362450811	down	NA
GO:0046826	negative regulation of protein export from nucleus	GOBP	7	1.237448027	3.446806075	2.85E-05	0.008456866	up	15183, 20677, 12568
GO:0046878	positive regulation of saliva secretion	GOBP	4	1.310633842	3.708523587	1.41E-04	0.015488826	up	21336
GO:0048008	platelet-derived growth factor receptor signaling pathway	GOBP	56	-0.275188592	0.759428887	0.208515994	0.678943387	down	234593, 16452, 18595
GO:0048015	phosphatidylinositol-mediated signaling	GOBP	122	-0.171157738	0.842688639	0.271306333	0.745137112	down	19699, 16452, 21808, 22350, 19401, 18595, 227753
GO:0048017	inositol lipid-mediated signaling	GOBP	126	-0.180563184	0.834799933	0.236751841	0.712294498	down	19699, 16452, 21808, 22350, 19401, 18595, 227753, 18805
GO:0048102	autophagic cell death	GOBP	7	-0.614601512	0.540856377	0.012173904	0.185461816	down	60599
GO:0048167	regulation of synaptic plasticity	GOBP	183	0.430324154	1.537755912	0.001264105	0.055083902	up	19699, 18762, 16590, 19417, 16513, 19401, 12307, 12568
GO:0048251	elastic fiber assembly	GOBP	6	0.278320004	1.320908825	0.712433051	0.960417541	up	NA
GO:0048701	embryonic cranial skeleton morphogenesis	GOBP	40	-0.442969271	0.642126939	0.014782228	0.202913303	down	21808, 21813, 18595, 13392, 20472
GO:0048730	epidermis morphogenesis	GOBP	25	0.276805144	1.318909349	0.413147956	0.855757077	up	18128, 21808
GO:0048863	stem cell differentiation	GOBP	161	-0.214350561	0.80706541	0.099791121	0.498955604	down	16590, 18128, 21808, 18595, 17172, 170574, 20378, 78405
GO:0050732	negative regulation of peptidyl-tyrosine phosphorylation	GOBP	46	0.644834999	1.905672565	0.004317473	0.111510892	up	18762
GO:0050748	negative regulation of lipoprotein metabolic process	GOBP	5	-0.680876111	0.506173334	0.004382032	0.112779337	down	16410
GO:0050803	regulation of synapse structure or activity	GOBP	129	0.250910071	1.285194502	0.11722818	0.53182843	up	19699, 270190, 56320
GO:0050817	coagulation	GOBP	158	-0.278796263	0.756694054	0.032672824	0.304377964	down	14026, 11774, 77889, 94245, 18595, 208936, 11747, 19218, 18761, 114584
GO:0050866	negative regulation of cell activation	GOBP	140	-0.052488122	0.948865592	0.73563419	0.963874799	down	14634, 225160, 11920, 18595, 208936, 19218, 14102
GO:0050885	neuromuscular process controlling balance	GOBP	61	-0.120827358	0.88618694	0.585304375	0.932595726	down	11994
GO:0050886	endocrine process	GOBP	70	0.491333866	1.634494963	0.012945547	0.191272567	up	12953, 12952, 21336, 14366
GO:0050905	neuromuscular process	GOBP	117	0.075823693	1.078772362	0.656983125	0.948639685	up	16498, 11994, 22223, 56320, 14654
GO:0050951	sensory perception of temperature stimulus	GOBP	19	0.68835529	1.990439145	0.043727702	0.345370904	up	270190
GO:0051187	cofactor catabolic process	GOBP	14	0.960627471	2.61333575	7.23E-04	0.037361213	up	216188
GO:0051290	protein heterotetramerization	GOBP	23	-0.519015096	0.595106382	0.006148154	0.132353942	down	NA
GO:0051297	centrosome organization	GOBP	116	-0.307481844	0.735296217	0.038908594	0.329161644	down	16328, 99100, 12189
GO:0051339	regulation of lyase activity	GOBP	58	0.640208564	1.896876458	0.002271893	0.078758952	up	15444
GO:0051384	response to glucocorticoid	GOBP	54	-0.038322874	0.962402156	0.874650116	0.984920872	down	20181, 16452, 94180, 14102
GO:0051482	positive regulation of cytosolic calcium ion concentration involved in phospholipase C-activating G-protein coupled signaling pathway	GOBP	17	-0.287950187	0.749798941	0.405759083	0.852135987	down	NA
GO:0051541	elastin metabolic process	GOBP	5	0.716692146	2.047648672	0.225085793	0.699878546	up	NA
GO:0051592	response to calcium ion	GOBP	87	-0.232664987	0.792418999	0.17679919	0.631382494	down	11994, 20866, 12497, 16478, 320404, 11810, 102278, 11747, 13605
GO:0051642	centrosome localization	GOBP	22	-0.614031449	0.541164787	4.18E-04	0.027663376	down	22350, 70573
GO:0051703	intraspecies interaction between organisms	GOBP	39	0.313328097	1.367970284	0.268620061	0.743299175	up	271564
GO:0051968	positive regulation of synaptic transmission, glutamatergic	GOBP	23	-0.093404715	0.910824801	0.795249517	0.977777768	down	19699, 14645, 94245, 12426
GO:0055001	muscle cell development	GOBP	150	-0.110369701	0.895503006	0.448634521	0.879297602	down	15184, 67655, 18128, 22223, 18019, 18595
GO:0055003	cardiac myofibril assembly	GOBP	11	-0.787196601	0.455118888	3.99E-05	0.008456866	down	18595
GO:0055123	digestive system development	GOBP	122	-0.333754849	0.716229345	0.013883839	0.19582992	down	16590, 18128, 14634, 58198, 18595, 12426, 17172, 22773, 20472
GO:0060013	righting reflex	GOBP	11	-0.59247849	0.552955091	0.004785824	0.115059929	down	11994, 14654
GO:0060029	convergent extension involved in organogenesis	GOBP	8	0.954818448	2.598198832	0.037749819	0.324500618	up	20378
GO:0060074	synapse maturation	GOBP	24	0.638369352	1.893390907	0.039647602	0.331750384	up	19699
GO:0060078	regulation of postsynaptic membrane potential	GOBP	87	0.466739244	1.5947855	0.014664843	0.202684343	up	19699, 18762, 56320, 12568, 14654
GO:0060164	regulation of timing of neuron differentiation	GOBP	5	1.223612543	3.399446223	0.001043444	0.049029311	up	17172
GO:0060193	positive regulation of lipase activity	GOBP	40	-0.006805743	0.993217363	0.98087263	0.999384183	down	18762, 11517, 15444, 18595
GO:0060324	face development	GOBP	53	-0.221675226	0.801175523	0.324360404	0.802159528	down	21808, 19401, 18595, 13395, 19411
GO:0060384	innervation	GOBP	21	0.356589264	1.428449033	0.322231112	0.800154362	up	77018, 78405
GO:0060437	lung growth	GOBP	6	-0.956310452	0.384308197	1.04E-04	0.013246281	down	18595
GO:0060688	regulation of morphogenesis of a branching structure	GOBP	63	-0.346207231	0.707365884	0.068016107	0.421721493	down	14025, 20181, 58198, 18595, 20472
GO:0060997	dendritic spine morphogenesis	GOBP	52	0.406949724	1.502228578	0.092761737	0.485456226	up	19699, 13838, 270190, 56320, 94245, 12568
GO:0061041	regulation of wound healing	GOBP	97	-0.48691506	0.614519228	1.35E-04	0.015076162	down	67916, 77889, 18595, 74318, 107351, 208936, 11747, 227753, 19218, 12767, 18761
GO:0061046	regulation of branching involved in lung morphogenesis	GOBP	6	-0.898651786	0.407118172	4.04E-05	0.008456866	down	18595
GO:0061298	retina vasculature development in camera-type eye	GOBP	23	-0.673656443	0.509840961	1.18E-04	0.014351404	down	18595, 16772, 14366
GO:0061439	kidney vasculature morphogenesis	GOBP	5	-1.034127481	0.355536458	3.18E-04	0.022930604	down	18129, 18595
GO:0061549	sympathetic ganglion development	GOBP	7	1.087795671	2.967725016	0.001337295	0.057312652	up	17172
GO:0070293	renal absorption	GOBP	14	-0.270189812	0.763234609	0.579047581	0.931251779	down	227753
GO:0070341	fat cell proliferation	GOBP	9	1.062008235	2.892173324	6.75E-04	0.035328375	up	18627
GO:0070345	negative regulation of fat cell proliferation	GOBP	5	1.230238788	3.422046583	2.80E-04	0.021402317	up	18627
GO:0070528	protein kinase C signaling	GOBP	28	0.35878246	1.43158534	0.258650033	0.733993217	up	18762, 14251
GO:0070936	protein K48-linked ubiquitination	GOBP	45	-0.295973727	0.74380697	0.17371209	0.628786532	down	NA
GO:0071229	cellular response to acid chemical	GOBP	123	-0.34389163	0.709005759	0.008682377	0.152732712	down	11303, 13433, 19401, 71461, 67184, 18595, 19411, 68576, 14654
GO:0071280	cellular response to copper ion	GOBP	4	-0.398205479	0.671524029	0.479688613	0.894839118	down	NA
GO:0071447	cellular response to hydroperoxide	GOBP	6	-0.620846261	0.537489389	0.010066544	0.164615812	down	60599
GO:0071476	cellular hypotonic response	GOBP	8	-0.020359419	0.979846434	0.97889432	0.999384183	down	NA
GO:0071526	semaphorin-plexin signaling pathway	GOBP	49	0.032857804	1.033403583	0.914625236	0.989841217	up	NA
GO:0071726	cellular response to diacyl bacterial lipopeptide	GOBP	4	-0.437977439	0.645340342	0.450264875	0.87991427	down	NA
GO:0071824	protein-DNA complex subunit organization	GOBP	185	-0.151473026	0.859441065	0.259361732	0.733993217	down	77044, 101685, 52808, 75751, 12615, 319148
GO:0071875	adrenergic receptor signaling pathway	GOBP	24	0.43386101	1.543204364	0.237373734	0.7123952	up	NA
GO:0071880	adenylate cyclase-activating adrenergic receptor signaling pathway	GOBP	14	0.489414984	1.631361567	0.256861983	0.733465993	up	NA
GO:0072006	nephron development	GOBP	148	-0.466155275	0.627409856	1.29E-04	0.014583669	down	18129, 18128, 14634, 58198, 18595, 12307, 15213, 20472
GO:0072224	metanephric glomerulus development	GOBP	14	-0.828475022	0.436714759	4.45E-05	0.008456866	down	18595
GO:0072497	mesenchymal stem cell differentiation	GOBP	8	-0.813469781	0.443317181	3.49E-05	0.008456866	down	18595
GO:0072524	pyridine-containing compound metabolic process	GOBP	155	0.474146726	1.606642706	0.001570073	0.062482504	up	18746, 16498, 50493, 216134, 17436, 18648, 16828, 66454, 15483
GO:0072665	protein localization to vacuole	GOBP	47	-0.499184039	0.607025767	0.001641688	0.064672552	down	11774, 271564, 22350, 68576
GO:0090270	regulation of fibroblast growth factor production	GOBP	5	-0.574462399	0.563007461	0.05180189	0.368327023	down	NA
GO:0090399	replicative senescence	GOBP	6	1.069811793	2.914830858	0.003830496	0.104863157	up	11920
GO:0090520	sphingolipid mediated signaling pathway	GOBP	9	-0.512402694	0.599054504	0.097507076	0.49294762	down	67916, 22350
GO:0097106	postsynaptic density organization	GOBP	5	1.133587822	3.106783113	0.002409062	0.080646704	up	19699
GO:0097154	GABAergic neuron differentiation	GOBP	11	1.030968916	2.803781146	4.82E-04	0.0293813	up	13392
GO:0097237	cellular response to toxic substance	GOBP	6	0.119028743	1.126402294	0.87789182	0.984920872	up	NA
GO:0097284	hepatocyte apoptotic process	GOBP	13	-0.612219983	0.542145977	0.001919622	0.070962329	down	227753, 14102
GO:0097306	cellular response to alcohol	GOBP	29	-0.616676038	0.53973552	1.72E-04	0.016955131	down	12385, 60599, 12189, 14654
GO:0097479	synaptic vesicle localization	GOBP	143	0.322406418	1.380445699	0.04420059	0.34580201	up	12934, 11774, 94245, 80976, 12568
GO:0098657	import into cell	GOBP	53	0.186646271	1.205200895	0.457819197	0.884817439	up	18627, 16513
GO:0099003	vesicle-mediated transport in synapse	GOBP	110	0.367966737	1.44479398	0.043876133	0.345370904	up	80976, 12568
GO:0099504	synaptic vesicle cycle	GOBP	122	0.392898854	1.481268558	0.020946083	0.24425831	up	80976, 12568
GO:0099601	regulation of neurotransmitter receptor activity	GOBP	42	0.754362754	2.126256143	0.001172944	0.053421807	up	19699, 19417
GO:1900028	negative regulation of ruffle assembly	GOBP	5	-0.211560629	0.809320211	0.786699692	0.973010689	down	14026, 107351
GO:1900044	regulation of protein K63-linked ubiquitination	GOBP	6	-0.706988549	0.493126991	8.82E-04	0.043555114	down	70097
GO:1900047	negative regulation of hemostasis	GOBP	27	-0.635621779	0.529606088	1.27E-04	0.014583669	down	18595, 208936, 11747, 19218
GO:1900449	regulation of glutamate receptor signaling pathway	GOBP	42	0.788923615	2.201026	5.96E-04	0.032130586	up	19699, 19417
GO:1900619	acetate ester metabolic process	GOBP	6	1.365172504	3.916398589	8.12E-06	0.005188256	up	11423, 70129
GO:1901201	regulation of extracellular matrix assembly	GOBP	10	-0.630029336	0.532576177	0.001764853	0.067985195	down	18128, 102693
GO:1901317	regulation of flagellated sperm motility	GOBP	1	-0.788125861	0.454696161	0.008761568	0.153019878	down	11747
GO:1902115	regulation of organelle assembly	GOBP	141	-0.262685413	0.768983771	0.057063932	0.386370375	down	140810, 74694, 22350, 64143, 227753
GO:1902732	positive regulation of chondrocyte proliferation	GOBP	3	1.238548045	3.450599712	0.012428263	0.187869095	up	20472
GO:1903725	regulation of phospholipid metabolic process	GOBP	47	-0.459263818	0.631748556	0.005557053	0.124919497	down	18595, 15926, 14077
GO:1904888	cranial skeletal system development	GOBP	52	-0.451915928	0.636407671	0.005662292	0.126188219	down	71375, 14634, 21808, 21813, 18595, 13392, 20472
GO:1904936	interneuron migration	GOBP	6	1.076728857	2.93506282	0.003358616	0.099895302	up	NA
GO:1904994	regulation of leukocyte adhesion to vascular endothelial cell	GOBP	9	-0.40691242	0.66570249	0.273074793	0.746576722	down	NA
GO:1990000	amyloid fibril formation	GOBP	5	-0.537854483	0.583999891	0.104736087	0.50998179	down	227753
GO:1990542	mitochondrial transmembrane transport	GOBP	43	0.671017459	1.956226689	0.004057262	0.107641637	up	67184
GO:2000114	regulation of establishment of cell polarity	GOBP	19	-0.560329628	0.571020808	0.004712711	0.115059929	down	107351, 227753
GO:2000323	negative regulation of glucocorticoid receptor signaling pathway	GOBP	7	1.310676846	3.708683072	1.02E-05	0.005255821	up	12953, 12952
GO:2000425	regulation of apoptotic cell clearance	GOBP	3	-0.707288651	0.492979025	0.00416169	0.108653527	down	16410
GO:2000463	positive regulation of excitatory postsynaptic potential	GOBP	26	0.940471877	2.5611897	7.46E-05	0.010975912	up	19699, 18762, 56320
GO:2000535	regulation of entry of bacterium into host cell	GOBP	5	-0.687078324	0.503043655	0.001811601	0.068594598	down	16410
GO:2000736	regulation of stem cell differentiation	GOBP	38	-0.514412851	0.59785152	0.001498175	0.061046218	down	18128, 21808, 18595, 170574
GO:2000739	regulation of mesenchymal stem cell differentiation	GOBP	6	-0.900125122	0.406518792	4.12E-05	0.008456866	down	18595
GO:2001023	regulation of response to drug	GOBP	5	-0.202048486	0.817055311	0.774617613	0.970484541	down	NA
GO:2001044	regulation of integrin-mediated signaling pathway	GOBP	13	-0.634158363	0.530381689	0.001161189	0.053278062	down	12385
GO:2001235	positive regulation of apoptotic signaling pathway	GOBP	168	-0.154168143	0.857127889	0.269493598	0.743299175	down	16452, 21808, 216805, 11783, 12385, 60599, 20655, 13144, 227753, 23992, 14102, 18952
