## Supplemental File 5 for "RAI1 Regulates Activity-Dependent Nascent Transcription and Synaptic Scaling"

	Oligo	Sequence
Genotyping	mouse_Zfy_Forward	GTAGGAAGAATCTTTCTCATGCTGG
	mouse_Zfy_Reverse	TTTTTGAGTGCTGATGGGTGACGG
Library Preparation	DLAR_3'_Adapter_to_RNA	/5Phos/CAUAGGAAGAGCACACGTCTGAACTC
	DLAR_Reverse_Transcription_Oligo	TGGAGTTCAGACGTGTGCTC
	Adaptor_Duplex_A_to_cDNA	5Phos/AGATCGGAAGAGCGTCGTGTAGG
	Adaptor_Duplex_B_to_cDNA_5N	CCCTACACGACGCUCTUCCGATCTNNNNN/3C6/
	Adaptor_Duplex_B_to_cDNA_6N	CCCTACACGACGCUCTUCCGATCTNNNNNN/3C6/
	DLAR_Universal_Forward_Adaptor	AATGATACGGCGACCACCGAGATCTACACTCTTTCCCTACACGACGCTCTTCCGATC*T
	DLAR_Reverse_Adaptor_1	CAAGCAGAAGACGGCATACGAGATTGGTCAGTGACTGGAGTTCAGACGTGTGCTCTTCC*TAT*G
	DLAR_Reverse_Adaptor_2	CAAGCAGAAGACGGCATACGAGATCACTGTGTGACTGGAGTTCAGACGTGTGCTCTTCC*TAT*G
	DLAR_Reverse_Adaptor_3	CAAGCAGAAGACGGCATACGAGATATTGGCGTGACTGGAGTTCAGACGTGTGCTCTTCC*TAT*G
	DLAR_Reverse_Adaptor_4	CAAGCAGAAGACGGCATACGAGATGATCTGGTGACTGGAGTTCAGACGTGTGCTCTTCC*TAT*G
	Sequencing_Primer	ACACTCTTTCCCTACACGACGCTCTTCCGATCT
	DLAR_Indexing_Primer	CATAGGAGAGCACACGTCTGAACTCCAGTCAC
*indicates phosphorothioate bond
/5Phos/ indicates 5' phosphorylation
/3C6/ indicates 3' hexanediol
yellow highlight indicates the 6-bp Illumina sequencing index
